# Meta-Analyzed Atopic Dermatitis Transcriptome (MAADT) is strongly correlated with disease activity, and consistent with therapeutic effects

**DOI:** 10.1101/2022.05.24.493180

**Authors:** Xingpeng Li, Wen He, Ying Zhang, Karen Page, Craig Hyde, Mateusz Maciejewski

## Abstract

**Background:** Atopic Dermatitis (AD) is a persistent inflammatory disease of the skin to which a few novel treatment options have recently become available. Multiple published datasets, from RNA sequencing (RNA-seq) and microarray experiments performed on lesional (LS) and non-lesional (NL) skin biopsies collected from AD patients, provide a useful resource to better define an AD gene signature and evaluate therapeutic effects.

**Methods:** We evaluated 22 datasets using defined selection criteria and leave-one-out analysis and then carried out a meta-analysis (M-A) to combine 4 RNA-seq datasets and 5 microarray datasets to define a disease gene signature for AD skin tissue. We used this gene signature to evaluate its correlation to disease activity in published AD datasets, as well as the treatment effect of some of the existing and experimental therapies.

**Results:** We report the AD gene signatures developed separately from the RNA-seq or the microarray datasets, as well as a gene signature from datasets combined across these two technologies; all 3 gene signatures showed a strong correlation to the disease activity score (SCORAD) – microarray: Pearson’s *ρ* = 0.651, p-value *<* 0.01, RNA-seq: *ρ* = 0.640, p-value *<* 0.01, combined: *ρ* = 0.649, p-value *<* 0.01. The gene signature improvement (GSI) of two existing effective therapies, Dupilumab and Cyclosporine, as well as that of other experimental treatments, is consistent with their reported cohort level efficacy from the associated clinical trials.

**Conclusions:** The M-A derived AD gene signature provides an evolution of an important resource to correlate gene expression to disease activity and will be helpful for evaluating potential treatment effects for novel therapies.
