## Supplementary Table 1 for "Meta-Analyzed Atopic Dermatitis Transcriptome (MAADT) is strongly correlated with disease activity, and consistent with therapeutic effects"

### Sheet: Sheet1
Microarray datasets	RNA-seq datasets
E-MTAB-729	GSE121212
GSE5667	GSE137430
GSE60709	GSE140227
GSE107361	GSE157194
GSE32924	GSE141571
GSE36842
GSE120899
GSE130588
GSE153007
GSE133385
GSE133477
GSE140684
GSE59294
GSE27887
GSE58558
GSE99802
