## Supplementary Table 5 for "Meta-Analyzed Atopic Dermatitis Transcriptome (MAADT) is strongly correlated with disease activity, and consistent with therapeutic effects"

### Sheet: Sheet0
© 2000-2021 QIAGEN. All rights reserved.
Ingenuity Canonical Pathways	-log(B-H p-value)	Ratio	z-score	Molecules
Granulocyte Adhesion and Diapedesis	25.1	0.196	#NUM!	C10orf99,CCL1,CCL17,CCL18,CCL19,CCL2,CCL20,CCL22,CCL5,CCR1,CCR2,CCR4,CCR5,CCR7,CLDN23,CLDN8,CXCL1,CXCL10,CXCL11,CXCL8,CXCL9,CXCR1,CXCR6,FPR1,FPR3,ICAM1,IL36A,IL36G,IL37,MMP1,MMP12,MMP19,MMP3,MMP9,SELE,SELL,THY1
Agranulocyte Adhesion and Diapedesis	20.1	0.159	#NUM!	C10orf99,CCL1,CCL17,CCL18,CCL19,CCL2,CCL20,CCL22,CCL5,CCR1,CCR2,CCR4,CCR5,CCR7,CLDN23,CLDN8,CXCL1,CXCL10,CXCL11,CXCL8,CXCL9,CXCR1,CXCR6,ICAM1,IL36A,IL36G,IL37,MMP1,MMP12,MMP19,MMP3,MMP9,SELE,SELL
Atherosclerosis Signaling	9.92	0.146	#NUM!	ALOX15,APOC1,APOL1,CCL2,CCR2,CXCL8,ICAM1,IL36A,IL36G,IL37,LYZ,MMP1,MMP3,MMP9,PLA2G2A,PLA2G4D,S100A8,SELE,SERPINA1
Role of Hypercytokinemia/hyperchemokinemia in the Pathogenesis of Influenza	8.77	0.174	3.357	AREG,CCL2,CCL5,CXCL10,CXCL8,IL36A,IL36G,IL37,ISG15,ISG20,MX1,OAS1,OAS2,OAS3,RSAD2
Th2 Pathway	8.74	0.131	3.153	CCR1,CCR4,CCR5,CD28,CD3D,CD3E,CD3G,CD80,CXCR6,ICAM1,ICOS,IL12RB1,IL2RA,IL2RG,IL4R,JAK3,PRKCQ,SOCS3
Th1 and Th2 Activation Pathway	8.05	0.11	#NUM!	CCR1,CCR4,CCR5,CD274,CD28,CD3D,CD3E,CD3G,CD80,CXCR6,ICAM1,ICOS,IL12RB1,IL2RA,IL2RG,IL4R,JAK3,PRKCQ,SOCS3
Glucocorticoid Receptor Signaling	7.54	0.0585	#NUM!	CCL2,CCL5,CD3D,CD3E,CD3G,CXCL8,CXCR1,EGF,ICAM1,IL12RB1,IL13RA2,IL21R,IL2RA,IL2RG,IL4R,IL7R,JAK3,KRT16,KRT17,KRT4,KRT6A,KRT6B,KRT6C,KRT77,KRT79,MMP1,MMP3,MMP9,NR3C2,PLA2G2A,PLA2G4D,PLAU,SELE,SERPINE1
Role of IL-17A in Psoriasis	7.22	0.5	2.646	CCL20,CXCL1,CXCL8,DEFB4A/DEFB4B,S100A7,S100A8,S100A9
Pathogenesis of Multiple Sclerosis	7.08	0.667	#NUM!	CCL5,CCR1,CCR5,CXCL10,CXCL11,CXCL9
Hepatic Fibrosis / Hepatic Stellate Cell Activation	6.56	0.0928	#NUM!	AGTR1,CCL2,CCL5,CCR5,CCR7,COL4A4,COL6A5,COL6A6,CXCL8,CXCL9,EGF,ICAM1,IL4R,LEPR,MMP1,MMP9,PGF,SERPINE1
Tumor Microenvironment Pathway	5.53	0.0894	3	CCL2,CD274,CTLA4,CXCL8,EGF,ICAM1,IDO1,LEPR,MMP1,MMP12,MMP19,MMP3,MMP9,PGF,PLAU,TNC
Th1 Pathway	5.24	0.107	2.714	CCR5,CD274,CD28,CD3D,CD3E,CD3G,CD80,ICAM1,ICOS,IL12RB1,JAK3,PRKCQ,SOCS3
IL-17 Signaling	4.61	0.0802	3.357	CCL17,CCL2,CCL20,CCL22,CXCL1,CXCL8,DEFB4A/DEFB4B,IL36A,IL36G,IL37,LCN2,LTB,MMP3,MMP9,PGF
Airway Pathology in Chronic Obstructive Pulmonary Disease	4.61	0.102	#NUM!	CCL2,CCL20,CXCL1,CXCL8,GZMB,IL36A,IL36G,IL37,LCN2,LTB,MMP1,MMP9
LXR/RXR Activation	4.45	0.0976	-1.508	ABCG4,APOC1,APOL1,CCL2,IL36A,IL36G,IL37,LYZ,MMP9,PON3,S100A8,SERPINA1
Primary Immunodeficiency Signaling	4.07	0.148	#NUM!	CD3D,CD3E,ICOS,IL2RG,IL7R,JAK3,LCK,PTPRC
Role of Macrophages, Fibroblasts and Endothelial Cells in Rheumatoid Arthritis	4.07	0.0585	#NUM!	ADAMTS4,CCL2,CCL5,CXCL8,FCGR3A/FCGR3B,ICAM1,IL32,IL36A,IL36G,IL37,LTB,MMP1,MMP3,PGF,PRKCQ,SELE,SOCS3,WIF1,WNT5A
IL-17A Signaling in Gastric Cells	4.05	0.231	#NUM!	CCL20,CCL5,CXCL1,CXCL10,CXCL11,CXCL8
Salvage Pathways of Pyrimidine Deoxyribonucleotides	3.69	0.444	#NUM!	APOBEC3A,APOBEC3B,TYMP,UPP1
STAT3 Pathway	3.38	0.0815	0.447	CXCR1,EGF,IL12RB1,IL13RA2,IL21R,IL2RA,IL2RG,IL4R,IL7R,NTRK1,SOCS3
Leukocyte Extravasation Signaling	3.26	0.0674	3.317	CLDN23,CLDN8,ICAM1,ITGAL,ITK,MMP1,MMP12,MMP19,MMP3,MMP9,PRKCQ,THY1,TIMP4
LPS/IL-1 Mediated Inhibition of RXR Function	3.25	0.0595	#NUM!	ABCB11,APOC1,CYP2J2,FABP4,FABP7,FMO5,HMGCS2,HS3ST3A1,HS3ST6,IL36A,IL36G,IL37,IL4I1,MGST1,SMOX
Differential Regulation of Cytokine Production in Intestinal Epithelial Cells by IL-17A and IL-17F	3.2	0.217	2.236	CCL2,CCL5,CXCL1,DEFB4A/DEFB4B,LCN2
Inhibition of Matrix Metalloproteases	3.1	0.154	-2.449	MMP1,MMP12,MMP19,MMP3,MMP9,TIMP4
Role of Pattern Recognition Receptors in Recognition of Bacteria and Viruses	2.9	0.0705	#NUM!	CCL5,CLEC7A,CXCL8,IL36A,IL36G,IL37,LTB,OAS1,OAS2,OAS3,PRKCQ
Role of JAK1 and JAK3 in γc Cytokine Signaling	2.58	0.101	#NUM!	IL21R,IL2RA,IL2RG,IL4R,IL7R,JAK3,SOCS3
Neuroprotective Role of THOP1 in Alzheimer's Disease	2.55	0.0763	2.121	GZMA,GZMB,KLK6,MMP9,PRSS22,PRSS27,PRSS53,TMPRSS11D,TMPRSS4
IL-10 Signaling	2.5	0.0972	#NUM!	CCR1,CCR5,IL36A,IL36G,IL37,IL4R,SOCS3
IL-8 Signaling	2.4	0.0569	2.111	CXCL1,CXCL8,CXCR1,EGF,GPLD1,HBEGF,ICAM1,ITGAX,MMP9,PGF,PRKCQ,RND1
Role of Cytokines in Mediating Communication between Immune Cells	2.4	0.111	#NUM!	CXCL8,IL20,IL32,IL36A,IL36G,IL37
VDR/RXR Activation	2.33	0.0897	0.378	CCL5,CXCL10,CYP27B1,KLK6,MXD1,PRKCQ,TRPV6
Role of IL-17A in Arthritis	2.29	0.105	#NUM!	CCL2,CCL20,CCL5,CXCL1,CXCL8,MMP1
PD-1, PD-L1 cancer immunotherapy pathway	2.25	0.0755	-2.121	CD274,CD28,CD80,IL2RA,IL2RG,JAK3,LCK,PRKCQ
HMGB1 Signaling	2.15	0.0599	2	CCL2,CXCL8,ICAM1,IL36A,IL36G,IL37,LTB,RND1,SELE,SERPINE1
Natural Killer Cell Signaling	2.15	0.0553	2.714	CD226,CD48,FCGR3A/FCGR3B,IL12RB1,ITGAL,JAK3,LCK,PAK3,PRKCQ,SH2D1A,ULBP2
Tumoricidal Function of Hepatic Natural Killer Cells	2.15	0.167	#NUM!	GZMB,ICAM1,ITGAL,SRGN
PI3K/AKT Signaling	2.15	0.0553	#NUM!	CXCR1,IL12RB1,IL13RA2,IL21R,IL2RA,IL2RG,IL4R,IL7R,ITGAL,ITGAX,JAK3
Osteoarthritis Pathway	2.12	0.0513	2.121	ADAMTS4,ADIPOQ,CXCL8,ITGAL,ITGAX,MMP1,MMP12,MMP3,MMP9,PGF,S100A8,S100A9
Bladder Cancer Signaling	2.06	0.069	#NUM!	CXCL8,EGF,MMP1,MMP12,MMP19,MMP3,MMP9,PGF
Neuregulin Signaling	2.06	0.0684	0	AREG,BTC,EGF,ERBB4,HBEGF,ITGAL,ITGAX,PRKCQ
Crosstalk between Dendritic Cells and Natural Killer Cells	2.06	0.0769	2.646	CCR7,CD226,CD28,CD80,IL2RG,ITGAL,LTB
Superpathway of Melatonin Degradation	2.06	0.0909	0	CYP1A1,CYP2J2,IL4I1,SMOX,UGT1A9 (includes others),UGT2A1
Hepatic Fibrosis Signaling Pathway	2.06	0.0406	1.807	AGTR1,CCL2,CCL5,CXCL8,ICAM1,IL36A,IL36G,IL37,ITGAL,ITGAX,LEPR,MMP1,PGF,PRKCQ,RND1,SERPINE1,WNT5A
Cardiac Hypertrophy Signaling (Enhanced)	2.03	0.0372	2.138	AGTR1,CXCL8,CXCR1,HSPB7,IL12RB1,IL13RA2,IL21R,IL2RA,IL2RG,IL36A,IL36G,IL37,IL4R,IL7R,ITGAL,ITGAX,LTB,PRKCQ,TG,WNT5A
ErbB Signaling	2	0.0745	-0.378	AREG,BTC,EGF,ERBB4,HBEGF,PAK3,PRKCQ
Breast Cancer Regulation by Stathmin1	1.92	0.0355	2.837	AGTR1,CCR1,CCR2,CCR4,CCR5,CCR7,CHRM4,CXCR1,CXCR6,EGF,FPR1,FPR3,GPR171,GPR183,GPR65,GPR68,LGR5,MMP9,PGF,PRKCQ,S1PR4
FXR/RXR Activation	1.91	0.0635	#NUM!	ABCB11,APOC1,APOL1,IL36A,IL36G,IL37,PON3,SERPINA1
CREB Signaling in Neurons	1.86	0.0349	2.4	AGTR1,CACNA1H,CCR1,CCR2,CCR4,CCR5,CCR7,CHRM4,CXCR1,CXCR6,EGF,FPR1,FPR3,GPR171,GPR183,GPR65,GPR68,LGR5,NTRK1,PRKCQ,S1PR4
Melatonin Degradation II	1.86	0.5	#NUM!	IL4I1,SMOX
Role of MAPK Signaling in Inhibiting the Pathogenesis of Influenza	1.83	0.0789	2.449	CCL2,CCL5,CXCL10,CXCL8,PLA2G2A,PLA2G4D
Airway Inflammation in Asthma	1.8	0.125	#NUM!	CCL2,CCL20,CXCL8,MMP9
IL-12 Signaling and Production in Macrophages	1.75	0.0588	#NUM!	ALOX15,APOC1,APOL1,IL12RB1,LYZ,PRKCQ,S100A8,SERPINA1
Coagulation System	1.67	0.114	0	PLAU,PLAUR,SERPINA1,SERPINE1
HIF1α Signaling	1.65	0.0481	1.897	EGF,MMP1,MMP12,MMP19,MMP3,MMP9,PGF,PRKCQ,RORC,SERPINE1
Nicotine Degradation III	1.65	0.0862	-1	CYP1A1,CYP2J2,FMO5,UGT1A9 (includes others),UGT2A1
Interferon Signaling	1.65	0.111	2	IFI6,ISG15,MX1,OAS1
Differential Regulation of Cytokine Production in Macrophages and T Helper Cells by IL-17A and IL-17F	1.64	0.167	#NUM!	CCL2,CCL5,CXCL1
Tryptophan Degradation to 2-amino-3-carboxymuconate Semialdehyde	1.55	0.333	#NUM!	IDO1,KYNU
Nicotine Degradation II	1.45	0.0758	-1.342	CYP1A1,CYP2J2,FMO5,UGT1A9 (includes others),UGT2A1
IL-17A Signaling in Airway Cells	1.43	0.0746	#NUM!	CCL20,CXCL1,DEFB4A/DEFB4B,IL19,JAK3
Oncostatin M Signaling	1.41	0.093	2	JAK3,MMP1,MMP3,PLAU
Serotonin Degradation	1.41	0.0735	0.447	ADH1B,IL4I1,SMOX,UGT1A9 (includes others),UGT2A1
Axonal Guidance Signaling	1.39	0.0336	#NUM!	ADAM19,ADAM8,ADAMTS4,BMP3,EGF,ITGAL,ITGAX,MMP1,MMP12,MMP3,MMP9,NTRK1,PAK3,PGF,PRKCQ,RND1,WNT5A
Estrogen Biosynthesis	1.39	0.0909	-1	AKR1B15,CYP1A1,CYP2J2,HSD17B13
Salvage Pathways of Pyrimidine Ribonucleotides	1.39	0.0612	1.633	APOBEC3A,APOBEC3B,CMPK2,PAK3,PRKCQ,UPP1
Role of IL-17F in Allergic Inflammatory Airway Diseases	1.38	0.0889	#NUM!	CCL2,CXCL1,CXCL10,CXCL8
HOTAIR Regulatory Pathway	1.38	0.0491	2.828	ICAM1,MMP1,MMP12,MMP19,MMP3,MMP9,WIF1,WNT5A
Glioma Invasiveness Signaling	1.33	0.0685	2	MMP9,PLAU,PLAUR,RND1,TIMP4
Neuroinflammation Signaling Pathway	1.33	0.0381	1.732	CCL2,CCL5,CD80,CXCL10,CXCL8,ICAM1,IL34,JAK3,MMP3,MMP9,PLA2G2A,PLA2G4D
Systemic Lupus Erythematosus In B Cell Signaling Pathway	1.33	0.0397	1.508	CD5,CXCL8,IL36A,IL36G,IL37,ISG15,ISG20,LCK,LILRB3,LTB,PRKCQ
Coronavirus Pathogenesis Pathway	1.33	0.0443	0.333	AGTR1,CCL2,CCL5,CCR2,CXCL8,OAS1,OAS2,OAS3,SERPINE1
Tryptophan Degradation X (Mammalian, via Tryptamine)	1.33	0.12	#NUM!	AKR1B10,IL4I1,SMOX
TREM1 Signaling	1.27	0.0649	2.236	CCL2,CXCL8,DEFB4A/DEFB4B,ICAM1,ITGAX
IL-15 Signaling	1.27	0.0649	2.236	CXCL8,GZMB,IL2RG,JAK3,LCK
Role of MAPK Signaling in the Pathogenesis of Influenza	1.19	0.0617	#NUM!	CCL2,CCL5,CXCL10,PLA2G2A,PLA2G4D
Sperm Motility	1.19	0.0394	#NUM!	CACNA1H,ERBB4,ITK,JAK3,LCK,NTRK1,PLA2G2A,PLA2G4D,PRKCQ,ROS1
Role of Tissue Factor in Cancer	1.13	0.0517	#NUM!	CXCL1,CXCL8,HBEGF,LCK,MMP1,PLAUR
Role of Osteoblasts, Osteoclasts and Chondrocytes in Rheumatoid Arthritis	1.12	0.0402	#NUM!	ADAMTS4,BMP3,IL36A,IL36G,IL37,MMP1,MMP3,WIF1,WNT5A
p38 MAPK Signaling	1.1	0.0508	0.816	HSPB7,IL36A,IL36G,IL37,PLA2G2A,PLA2G4D
Xenobiotic Metabolism CAR Signaling Pathway	1.1	0.0423	-1.414	CYP1A1,FMO5,HS3ST3A1,HS3ST6,MGST1,PRKCQ,UGT1A9 (includes others),UGT2A1
Production of Nitric Oxide and Reactive Oxygen Species in Macrophages	1.09	0.0419	1.89	APOC1,APOL1,JAK3,LYZ,PRKCQ,RND1,S100A8,SERPINA1
NAD biosynthesis II (from tryptophan)	1.09	0.167	#NUM!	IDO1,KYNU
Colorectal Cancer Metastasis Signaling	1.08	0.0372	2.333	EGF,JAK3,MMP1,MMP12,MMP19,MMP3,MMP9,PGF,RND1,WNT5A
Xenobiotic Metabolism PXR Signaling Pathway	1.08	0.0417	0	HS3ST3A1,HS3ST6,IL4I1,MGST1,PRKCQ,SMOX,UGT1A9 (includes others),UGT2A1
IL-15 Production	1.06	0.0488	0.816	ERBB4,ITK,JAK3,LCK,NTRK1,ROS1
Melatonin Degradation I	1.04	0.0656	-1	CYP1A1,CYP2J2,UGT1A9 (includes others),UGT2A1
IL-2 Signaling	1.04	0.0656	2	IL2RA,IL2RG,JAK3,LCK
IL-9 Signaling	1.03	0.0857	#NUM!	IL2RG,JAK3,SOCS3
Pancreatic Adenocarcinoma Signaling	1.03	0.0476	0.816	EGF,GPLD1,HBEGF,JAK3,MMP9,PGF
Noradrenaline and Adrenaline Degradation	1.03	0.0857	#NUM!	ADH1B,IL4I1,SMOX
IL-6 Signaling	1.01	0.0469	0	CXCL8,HSPB7,IL36A,IL36G,IL37,SOCS3
Phenylalanine Degradation IV (Mammalian, via Side Chain)	1.01	0.143	#NUM!	IL4I1,SMOX
IL-17A Signaling in Fibroblasts	0.955	0.0789	#NUM!	CCL2,LCN2,MMP1
Phospholipases	0.955	0.0606	1	GPLD1,LIPG,PLA2G2A,PLA2G4D
Xenobiotic Metabolism Signaling	0.947	0.0346	#NUM!	CYP1A1,FMO5,HS3ST3A1,HS3ST6,IL4I1,MGST1,PRKCQ,SMOX,UGT1A9 (includes others),UGT2A1
Erythropoietin Signaling Pathway	0.876	0.0395	-1.134	CXCL8,HBA1/HBA2,IL36A,IL36G,IL37,LTB,PRKCQ
ERK5 Signaling	0.854	0.0556	#NUM!	EGF,FOSL1,NTRK1,SH2D2A
B Cell Development	0.839	0.0698	#NUM!	CD80,IL7R,PTPRC
Serotonin Receptor Signaling	0.839	0.0698	#NUM!	HTR3A,IL4I1,SMOX
Retinol Biosynthesis	0.818	0.0682	#NUM!	AKR1B10,LIPG,PNPLA5
Caveolar-mediated Endocytosis Signaling	0.815	0.0533	#NUM!	CD48,EGF,ITGAL,ITGAX
Phagosome Formation	0.783	0.0403	#NUM!	CLEC7A,FCGR3A/FCGR3B,ITGAL,ITGAX,PRKCQ,RND1
IL-23 Signaling Pathway	0.783	0.0652	#NUM!	IL12RB1,RORC,SOCS3
Hepatic Cholestasis	0.78	0.037	#NUM!	ABCB11,CXCL8,IL36A,IL36G,IL37,LTB,PRKCQ
Clathrin-mediated Endocytosis Signaling	0.745	0.0363	#NUM!	APOC1,APOL1,EGF,LYZ,PGF,S100A8,SERPINA1
Putrescine Degradation III	0.742	0.0952	#NUM!	IL4I1,SMOX
1,25-dihydroxyvitamin D3 Biosynthesis	0.74	0.333	#NUM!	CYP27B1
Glycerol-3-phosphate Shuttle	0.74	0.333	#NUM!	GPD1
Cholecystokinin/Gastrin-mediated Signaling	0.721	0.042	1	IL36A,IL36G,IL37,PRKCQ,RND1
Pyrimidine Deoxyribonucleotides De Novo Biosynthesis I	0.721	0.0909	#NUM!	CMPK2,RRM2
Renin-Angiotensin Signaling	0.712	0.0417	0.447	AGTR1,CCL2,CCL5,PAK3,PRKCQ
VEGF Family Ligand-Receptor Interactions	0.712	0.0476	2	PGF,PLA2G2A,PLA2G4D,PRKCQ
Apelin Cardiac Fibroblast Signaling Pathway	0.699	0.087	#NUM!	AGTR1,SERPINE1
Tryptophan Degradation III (Eukaryotic)	0.67	0.0833	#NUM!	IDO1,KYNU
Bupropion Degradation	0.648	0.08	#NUM!	CYP1A1,CYP2J2
Spermine and Spermidine Degradation I	0.648	0.25	#NUM!	SMOX
GP6 Signaling Pathway	0.648	0.0394	2	COL4A4,COL6A5,COL6A6,ITK,PRKCQ
IL-4 Signaling	0.618	0.0435	#NUM!	IL2RG,IL4R,JAK3,NR3C2
MSP-RON Signaling Pathway	0.6	0.0517	#NUM!	CCL2,CCR2,KLK6
Calcium Signaling	0.595	0.0324	0.447	CACNA1H,CASQ2,CHRNA3,HTR3A,TNNC1,TNNI2,TRPV6
T Helper Cell Differentiation	0.559	0.0267	#NUM!	CD28,CD3D,CD3E,CD3G,CD80,ICOS,IL12RB1,IL21R,IL2RA,IL2RG,IL4R,RORC
Iron homeostasis signaling pathway	0.539	0.036	#NUM!	BMP3,EGF,HBA1/HBA2,HIF3A,JAK3
Dopamine Degradation	0.533	0.0667	#NUM!	IL4I1,SMOX
Acute Phase Response Signaling	0.513	0.0324	0.816	IL36A,IL36G,IL37,SERPINA1,SERPINE1,SOCS3
Glycerol Degradation I	0.513	0.167	#NUM!	GPD1
PXR/RXR Activation	0.51	0.0462	#NUM!	ABCB11,HMGCS2,UGT1A9 (includes others)
Acetone Degradation I (to Methylglyoxal)	0.499	0.0625	#NUM!	CYP1A1,CYP2J2
Eicosanoid Signaling	0.488	0.0448	#NUM!	ALOX15,PLA2G2A,PLA2G4D
Dendritic Cell Maturation	0.481	0.0247	2.111	CCR7,CD1B,CD3D,CD3E,CD3G,CD80,FCGR3A/FCGR3B,ICAM1,IL32,IL36A,IL36G,IL37,LEPR,LTB
Communication between Innate and Adaptive Immune Cells	0.467	0.0254	#NUM!	CCL5,CCR7,CD28,CD3D,CD3E,CD3G,CD80,CXCL10,CXCL8,IL36A,IL36G,IL37
MIF-mediated Glucocorticoid Regulation	0.431	0.0556	#NUM!	PLA2G2A,PLA2G4D
Retinoate Biosynthesis I	0.431	0.0556	#NUM!	ADH1B,AKR1B10
iCOS-iCOSL Signaling in T Helper Cells	0.42	0.0247	2.828	CD28,CD3D,CD3E,CD3G,CD80,ICOS,IL2RA,IL2RG,ITK,LCK,PRKCQ,PTPRC
Regulation of Actin-based Motility by Rho	0.405	0.0345	#NUM!	ITGAL,ITGAX,PAK3,RND1
Docosahexaenoic Acid (DHA) Signaling	0.405	0.0526	#NUM!	ALOX15,BCL2A1
eNOS Signaling	0.405	0.0314	1	AQP9,CHRM4,CHRNA3,PGF,PRKCQ
T Cell Receptor Signaling	0.402	0.0236	2.496	CD28,CD3D,CD3E,CD3G,CD80,CTLA4,ICAM1,ICOS,ITGAL,ITK,LCK,PRKCQ,PTPN7,PTPRC
FAK Signaling	0.401	0.0342	#NUM!	EGF,ITGAL,ITGAX,PAK3
Thyroid Hormone Metabolism II (via Conjugation and/or Degradation)	0.397	0.0513	#NUM!	UGT1A9 (includes others),UGT2A1
NF-κB Activation by Viruses	0.393	0.0385	#NUM!	CCR5,LCK,PRKCQ
Maturity Onset Diabetes of Young (MODY) Signaling	0.393	0.0385	#NUM!	ADIPOQ,APOC1,APOL1
Toll-like Receptor Signaling	0.393	0.0385	#NUM!	IL36A,IL36G,IL37
IL-7 Signaling Pathway	0.393	0.0385	#NUM!	IL2RG,IL7R,JAK3
Estrogen Receptor Signaling	0.376	0.0248	1.897	EGF,JAK3,LEPR,MMP1,MMP12,MMP19,MMP3,MMP9,PGF,PRKCQ
Chemokine Signaling	0.376	0.0375	#NUM!	CCL2,CCL5,CCR5
ERK/MAPK Signaling	0.367	0.028	0	HSPB7,ITGAL,ITGAX,PAK3,PLA2G2A,PLA2G4D
RhoGDI Signaling	0.363	0.0279	#NUM!	CDH26,CDH3,ITGAL,ITGAX,PAK3,RND1
MIF Regulation of Innate Immunity	0.345	0.0455	#NUM!	PLA2G2A,PLA2G4D
Ketogenesis	0.345	0.0909	#NUM!	HMGCS2
Dermatan Sulfate Biosynthesis (Late Stages)	0.321	0.0435	#NUM!	HS3ST3A1,HS3ST6
Glycogen Degradation II	0.321	0.0833	#NUM!	TYMP
Xenobiotic Metabolism AHR Signaling Pathway	0.321	0.0345	#NUM!	CYP1A1,MGST1,UGT1A9 (includes others)
p70S6K Signaling	0.316	0.0303	1	AGTR1,IL2RG,IL4R,PRKCQ
Regulation of Cellular Mechanics by Calpain Protease	0.307	0.0337	#NUM!	EGF,ITGAL,ITGAX
CCR3 Signaling in Eosinophils	0.306	0.0296	1	PAK3,PLA2G2A,PLA2G4D,PRKCQ
nNOS Signaling in Skeletal Muscle Cells	0.306	0.0417	#NUM!	CACNA1H,SNTB1
Oleate Biosynthesis II (Animals)	0.306	0.0769	#NUM!	FADS2
Chondroitin Sulfate Biosynthesis (Late Stages)	0.306	0.0417	#NUM!	HS3ST3A1,HS3ST6
Fcγ Receptor-mediated Phagocytosis in Macrophages and Monocytes	0.288	0.0319	#NUM!	FCGR3A/FCGR3B,GPLD1,PRKCQ
Actin Nucleation by ARP-WASP Complex	0.288	0.0323	#NUM!	ITGAL,ITGAX,RND1
Triacylglycerol Degradation	0.288	0.0392	#NUM!	LIPG,PNPLA5
Glycogen Degradation III	0.288	0.0714	#NUM!	TYMP
Mevalonate Pathway I	0.288	0.0714	#NUM!	HMGCS2
Gαi Signaling	0.288	0.029	0	AGTR1,CCR4,CHRM4,FPR1
Choline Biosynthesis III	0.27	0.0667	#NUM!	GPLD1
Xenobiotic Metabolism General Signaling Pathway	0.27	0.028	0	MGST1,PRKCQ,UGT1A9 (includes others),UGT2A1
Regulation Of The Epithelial Mesenchymal Transition By Growth Factors Pathway	0.267	0.026	1.342	EGF,JAK3,LTB,MMP1,MMP9
Dilated Cardiomyopathy Signaling Pathway	0.262	0.0274	#NUM!	CACNA1H,DSC2,TNNC1,TNNI2
Lymphotoxin β Receptor Signaling	0.262	0.0364	#NUM!	CXCL1,LTB
Granzyme B Signaling	0.262	0.0625	#NUM!	GZMB
Chondroitin Sulfate Degradation (Metazoa)	0.262	0.0625	#NUM!	CEMIP
Oxidative Ethanol Degradation III	0.262	0.0364	#NUM!	CYP2J2,CYP2W1
RAR Activation	0.261	0.0255	#NUM!	ADH1B,AKR1B10,MMP1,PRKCQ,ZBTB16
HER-2 Signaling in Breast Cancer	0.261	0.0255	1.342	AREG,EGF,HBEGF,LCK,PRKCQ
Chondroitin Sulfate Biosynthesis	0.258	0.0357	#NUM!	HS3ST3A1,HS3ST6
Dermatan Sulfate Degradation (Metazoa)	0.25	0.0588	#NUM!	CEMIP
Semaphorin Neuronal Repulsive Signaling Pathway	0.245	0.0265	#NUM!	ITGAL,ITGAX,PAK3,RND1
Type II Diabetes Mellitus Signaling	0.244	0.0263	#NUM!	ADIPOQ,CACNA1H,PRKCQ,SOCS3
γ-linolenate Biosynthesis II (Animals)	0.244	0.0556	#NUM!	FADS2
Dermatan Sulfate Biosynthesis	0.244	0.0339	#NUM!	HS3ST3A1,HS3ST6
Superpathway of Geranylgeranyldiphosphate Biosynthesis I (via Mevalonate)	0.244	0.0556	#NUM!	HMGCS2
Th17 Activation Pathway	0.244	0.0216	1.89	CCL20,CD3D,CD3E,CD3G,DEFB4A/DEFB4B,IL12RB1,IL21R,JAK3,RORC,SOCS3
Ephrin Receptor Signaling	0.244	0.0249	#NUM!	EGF,ITGAL,ITGAX,PAK3,PGF
Telomerase Signaling	0.238	0.028	#NUM!	EGF,IL2RA,IL2RG
PPAR Signaling	0.238	0.028	#NUM!	IL36A,IL36G,IL37
SPINK1 Pancreatic Cancer Pathway	0.238	0.0333	#NUM!	KLK6,MMP12
Granzyme A Signaling	0.236	0.0526	#NUM!	GZMA
Paxillin Signaling	0.235	0.0278	#NUM!	ITGAL,ITGAX,PAK3
Semaphorin Signaling in Neurons	0.234	0.0323	#NUM!	PAK3,RND1
Ovarian Cancer Signaling	0.234	0.0253	#NUM!	EGF,MMP9,PGF,WNT5A
Altered T Cell and B Cell Signaling in Rheumatoid Arthritis	0.234	0.0213	#NUM!	CD28,CD3D,CD3E,CD3G,CD80,IL36A,IL36G,IL37,LTB,SLAMF1
The Visual Cycle	0.233	0.05	#NUM!	AKR1B10
Methylglyoxal Degradation III	0.233	0.05	#NUM!	AKR1B10
Inflammasome pathway	0.233	0.05	#NUM!	AIM2
Antioxidant Action of Vitamin C	0.223	0.0268	#NUM!	GPLD1,PLA2G2A,PLA2G4D
Graft-versus-Host Disease Signaling	0.223	0.0212	#NUM!	CD28,CD3D,CD3E,CD3G,CD80,GZMB,IL36A,IL36G,IL37
Role of PI3K/AKT Signaling in the Pathogenesis of Influenza	0.215	0.0303	#NUM!	CCL5,CCR5
Signaling by Rho Family GTPases	0.215	0.0224	#NUM!	CDH26,CDH3,ITGAL,ITGAX,PAK3,RND1
Pyridoxal 5'-phosphate Salvage Pathway	0.215	0.0303	#NUM!	PAK3,PRKCQ
Human Embryonic Stem Cell Pluripotency	0.212	0.0241	#NUM!	BMP3,NTRK1,S1PR4,WNT5A
CD40 Signaling	0.211	0.0299	#NUM!	ICAM1,JAK3
Fc Epsilon RI Signaling	0.208	0.0256	#NUM!	PLA2G2A,PLA2G4D,PRKCQ
IL-22 Signaling	0.208	0.0417	#NUM!	SOCS3
CD28 Signaling in T Helper Cells	0.208	0.0202	1.89	CD28,CD3D,CD3E,CD3G,CD80,CTLA4,ITK,LCK,PRKCQ,PTPRC
Agrin Interactions at Neuromuscular Junction	0.208	0.0286	#NUM!	ERBB4,PAK3
Role of NANOG in Mammalian Embryonic Stem Cell Pluripotency	0.208	0.025	#NUM!	BMP3,JAK3,WNT5A
PAK Signaling	0.208	0.0254	#NUM!	ITGAL,ITGAX,PAK3
Role of Lipids/Lipid Rafts in the Pathogenesis of Influenza	0.208	0.0435	#NUM!	RSAD2
ErbB4 Signaling	0.208	0.0294	#NUM!	ERBB4,PRKCQ
Gαq Signaling	0.208	0.0235	#NUM!	AGTR1,GPLD1,PRKCQ,RND1
Vitamin-C Transport	0.208	0.0417	#NUM!	GJB2
Opioid Signaling Pathway	0.208	0.0217	-0.447	CACNA1H,LCK,PRKCQ,RGS1,RGS20,SCN7A
SPINK1 General Cancer Pathway	0.208	0.029	#NUM!	GZMA,JAK3
T Cell Exhaustion Signaling Pathway	0.208	0.0202	0.707	CD274,CD28,CD3D,CD3E,CD3G,CD80,CTLA4,GZMB,IL12RB1,JAK3,PRKCQ
Growth Hormone Signaling	0.207	0.0282	#NUM!	PRKCQ,SOCS3
Melatonin Signaling	0.206	0.0278	#NUM!	PRKCQ,RORC
Basal Cell Carcinoma Signaling	0.206	0.0278	#NUM!	BMP3,WNT5A
Role of JAK family kinases in IL-6-type Cytokine Signaling	0.206	0.04	#NUM!	SOCS3
Glutathione Redox Reactions I	0.206	0.04	#NUM!	MGST1
Heparan Sulfate Biosynthesis (Late Stages)	0.204	0.0274	#NUM!	HS3ST3A1,HS3ST6
D-myo-inositol (1,4,5,6)-Tetrakisphosphate Biosynthesis	0.204	0.0226	#NUM!	ATP1A2,PTPN7,PTPRC,SOCS3
D-myo-inositol (3,4,5,6)-tetrakisphosphate Biosynthesis	0.204	0.0226	#NUM!	ATP1A2,PTPN7,PTPRC,SOCS3
Tec Kinase Signaling	0.204	0.0198	1.342	CD3D,CD3E,CD3G,ITGAL,ITGAX,ITK,JAK3,LCK,PAK3,PRKCQ,RND1
Leptin Signaling in Obesity	0.202	0.027	#NUM!	LEPR,SOCS3
Ferroptosis Signaling Pathway	0.199	0.0238	#NUM!	ALOX15,ANGPTL4,CHAC1
NAD Salvage Pathway II	0.193	0.037	#NUM!	ENPP5
Macropinocytosis Signaling	0.193	0.0263	#NUM!	EGF,PRKCQ
NRF2-mediated Oxidative Stress Response	0.19	0.0211	#NUM!	CYP1A1,CYP2J2,FOSL1,MGST1,PRKCQ
G Beta Gamma Signaling	0.19	0.0233	#NUM!	CACNA1H,HBEGF,PRKCQ
Dopamine Receptor Signaling	0.19	0.026	#NUM!	IL4I1,SMOX
fMLP Signaling in Neutrophils	0.186	0.0229	#NUM!	FPR1,FPR3,PRKCQ
HGF Signaling	0.186	0.0227	#NUM!	ITGAL,ITGAX,PRKCQ
Thyroid Cancer Signaling	0.186	0.0253	#NUM!	CXCL8,NTRK1
Estrogen-Dependent Breast Cancer Signaling	0.186	0.0253	#NUM!	AKR1B15,HSD17B13
Superpathway of Cholesterol Biosynthesis	0.186	0.0345	#NUM!	HMGCS2
Heparan Sulfate Biosynthesis	0.183	0.025	#NUM!	HS3ST3A1,HS3ST6
GNRH Signaling	0.182	0.0213	#NUM!	CACNA1H,HBEGF,PAK3,PRKCQ
3-phosphoinositide Degradation	0.179	0.0212	#NUM!	ATP1A2,PTPN7,PTPRC,SOCS3
Adipogenesis pathway	0.179	0.0222	#NUM!	FABP4,PLIN1,WNT5A
JAK/Stat Signaling	0.177	0.0244	#NUM!	JAK3,SOCS3
Endothelin-1 Signaling	0.177	0.0209	1	GPLD1,PLA2G2A,PLA2G4D,PRKCQ
Synaptic Long Term Depression	0.176	0.0206	1	CACNA1H,PLA2G2A,PLA2G4D,PRKCQ
TR/RXR Activation	0.176	0.0238	#NUM!	RAB3B,THRSP
Rac Signaling	0.176	0.0217	#NUM!	ITGAL,ITGAX,PAK3
D-myo-inositol-5-phosphate Metabolism	0.176	0.0207	#NUM!	ATP1A2,PTPN7,PTPRC,SOCS3
Ethanol Degradation II	0.176	0.0312	#NUM!	ADH1B
Apelin Endothelial Signaling Pathway	0.176	0.0216	#NUM!	CCL2,ICAM1,PRKCQ
MSP-RON Signaling In Cancer Cells Pathway	0.176	0.0217	#NUM!	KLK6,PGF,PLAUR
Regulation of the Epithelial-Mesenchymal Transition Pathway	0.175	0.0205	#NUM!	EGF,JAK3,MMP9,WNT5A
Prolactin Signaling	0.174	0.0233	#NUM!	PRKCQ,SOCS3
Glutathione-mediated Detoxification	0.174	0.0303	#NUM!	MGST1
Apelin Adipocyte Signaling Pathway	0.174	0.0233	#NUM!	MGST1,PLIN1
4-1BB Signaling in T Lymphocytes	0.173	0.0294	#NUM!	TNFRSF9
Phospholipase C Signaling	0.173	0.0184	2.236	CD3D,CD3E,CD3G,GPLD1,ITGAL,ITGAX,ITK,LCK,PLA2G2A,PLA2G4D,PRKCQ,RND1
Inhibition of Angiogenesis by TSP1	0.173	0.0294	#NUM!	MMP9
Role of JAK2 in Hormone-like Cytokine Signaling	0.173	0.0294	#NUM!	SOCS3
Pyrimidine Ribonucleotides Interconversion	0.173	0.0294	#NUM!	CMPK2
Systemic Lupus Erythematosus Signaling	0.171	0.0184	#NUM!	CD28,CD3D,CD3E,CD3G,CD80,FCGR3A/FCGR3B,IL36A,IL36G,IL37,LCK,PTPRC
3-phosphoinositide Biosynthesis	0.162	0.0197	#NUM!	ATP1A2,PTPN7,PTPRC,SOCS3
Pyrimidine Ribonucleotides De Novo Biosynthesis	0.161	0.0278	#NUM!	CMPK2
NF-κB Signaling	0.161	0.0182	1.134	CD3D,CD3E,CD3G,EGF,IL36A,IL36G,IL37,LCK,NTRK1,PRKCQ
Sertoli Cell-Sertoli Cell Junction Signaling	0.157	0.0194	#NUM!	CLDN23,CLDN8,ITGAL,ITGAX
Complement System	0.156	0.027	#NUM!	ITGAX
PTEN Signaling	0.156	0.02	#NUM!	ITGAL,ITGAX,NTRK1
NAD Signaling Pathway	0.155	0.0199	#NUM!	ACADL,EGF,HMGCS2
Factors Promoting Cardiogenesis in Vertebrates	0.155	0.0199	#NUM!	BMP3,PRKCQ,WNT5A
Molecular Mechanisms of Cancer	0.146	0.018	#NUM!	BMP3,ITGAL,ITGAX,JAK3,PAK3,PRKCQ,RND1,WNT5A
mTOR Signaling	0.146	0.0189	#NUM!	GPLD1,PGF,PRKCQ,RND1
Integrin Signaling	0.145	0.0188	#NUM!	ITGAL,ITGAX,PAK3,RND1
Mechanisms of Viral Exit from Host Cells	0.138	0.0244	#NUM!	PRKCQ
VEGF Signaling	0.138	0.0202	#NUM!	PGF,SH2D2A
Aryl Hydrocarbon Receptor Signaling	0.135	0.0189	#NUM!	CYP1A1,HSPB7,MGST1
Intrinsic Prothrombin Activation Pathway	0.134	0.0238	#NUM!	KLK6
Aldosterone Signaling in Epithelial Cells	0.127	0.0183	#NUM!	HSPB7,NR3C2,PRKCQ
G Protein Signaling Mediated by Tubby	0.127	0.0227	#NUM!	LCK
Mouse Embryonic Stem Cell Pluripotency	0.127	0.0192	#NUM!	ID4,JAK3
Apoptosis Signaling	0.127	0.0192	#NUM!	BCL2A1,PRKCQ
Sumoylation Pathway	0.127	0.0194	#NUM!	ISG20,RND1
CXCR4 Signaling	0.119	0.018	#NUM!	PAK3,PRKCQ,RND1
iNOS Signaling	0.116	0.0213	#NUM!	JAK3
nNOS Signaling in Neurons	0.116	0.0213	#NUM!	PRKCQ
cAMP-mediated signaling	0.116	0.0175	0	AGTR1,CCR4,CHRM4,FPR1
Glioblastoma Multiforme Signaling	0.112	0.0175	#NUM!	EGF,RND1,WNT5A
Superpathway of Inositol Phosphate Compounds	0.111	0.0172	#NUM!	ATP1A2,PTPN7,PTPRC,SOCS3
Wnt/β-catenin Signaling	0.109	0.0173	#NUM!	CDH3,WIF1,WNT5A
Role of MAPK Signaling in Promoting the Pathogenesis of Influenza	0.108	0.0179	#NUM!	PLA2G2A,PLA2G4D
UVC-Induced MAPK Signaling	0.101	0.0196	#NUM!	PRKCQ
TNFR1 Signaling	0.0996	0.0192	#NUM!	PAK3
UVB-Induced MAPK Signaling	0.0996	0.0192	#NUM!	PRKCQ
GPCR-Mediated Nutrient Sensing in Enteroendocrine Cells	0.0996	0.0172	#NUM!	CACNA1H,PRKCQ
MSP-RON Signaling In Macrophages Pathway	0.098	0.0171	#NUM!	KLK6,SOCS3
EGF Signaling	0.0878	0.0182	#NUM!	EGF
Synaptic Long Term Potentiation	0	0.00775	#NUM!	PRKCQ
Amyotrophic Lateral Sclerosis Signaling	0	0.0087	#NUM!	PGF
Actin Cytoskeleton Signaling	0	0.0163	#NUM!	EGF,ITGAL,ITGAX,PAK3
Huntington's Disease Signaling	0	0.0107	#NUM!	EGF,NTRK1,PRKCQ
PPARα/RXRα Activation	0	0.0155	#NUM!	ACADL,ADIPOQ,GPD1
Ceramide Signaling	0	0.0111	#NUM!	S1PR4
Tight Junction Signaling	0	0.0112	#NUM!	CLDN23,CLDN8
Role of BRCA1 in DNA Damage Response	0	0.0125	#NUM!	BLM
14-3-3-mediated Signaling	0	0.00787	#NUM!	PRKCQ
α-Adrenergic Signaling	0	0.00943	#NUM!	PRKCQ
Activation of IRF by Cytosolic Pattern Recognition Receptors	0	0.0154	#NUM!	ISG15
Role of NFAT in Regulation of the Immune Response	0	0.0159	3	CD28,CD3D,CD3E,CD3G,CD80,FCGR3A/FCGR3B,ITK,LCK,PRKCQ
FcγRIIB Signaling in B Lymphocytes	0	0.0118	#NUM!	CACNA1H
LPS-stimulated MAPK Signaling	0	0.0118	#NUM!	PRKCQ
CCR5 Signaling in Macrophages	0	0.0147	#NUM!	CACNA1H,CCL5,CCR5,CD3D,CD3E,CD3G,PRKCQ
Calcium-induced T Lymphocyte Apoptosis	0	0.0114	2.236	CD3D,CD3E,CD3G,LCK,PRKCQ
Cytotoxic T Lymphocyte-mediated Apoptosis of Target Cells	0	0.00993	2	CD3D,CD3E,CD3G,GZMB
IL-3 Signaling	0	0.0127	#NUM!	PRKCQ
Thrombopoietin Signaling	0	0.0159	#NUM!	PRKCQ
CTLA4 Signaling in Cytotoxic T Lymphocytes	0	0.0154	#NUM!	CD28,CD3D,CD3E,CD3G,CD80,CTLA4,LCK
Virus Entry via Endocytic Pathways	0	0.00962	#NUM!	PRKCQ
Reelin Signaling in Neurons	0	0.0159	#NUM!	LCK,LRP8
Angiopoietin Signaling	0	0.013	#NUM!	PAK3
Neuropathic Pain Signaling In Dorsal Horn Neurons	0	0.0099	#NUM!	PRKCQ
Relaxin Signaling	0	0.00654	#NUM!	MMP9
Thrombin Signaling	0	0.0143	#NUM!	EGF,PRKCQ,RND1
Cardiac Hypertrophy Signaling	0	0.00388	#NUM!	RND1
Lipid Antigen Presentation by CD1	0	0.0102	#NUM!	CD1B,CD3D,CD3E,CD3G
Corticotropin Releasing Hormone Signaling	0	0.0134	#NUM!	CACNA1H,PRKCQ
Polyamine Regulation in Colon Cancer	0	0.0161	#NUM!	MXD1
ATM Signaling	0	0.0103	#NUM!	BLM
Androgen Signaling	0	0.0118	#NUM!	CACNA1H,PRKCQ
Germ Cell-Sertoli Cell Junction Signaling	0	0.0117	#NUM!	PAK3,RND1
Renal Cell Carcinoma Signaling	0	0.0125	#NUM!	PAK3
Type I Diabetes Mellitus Signaling	0	0.0144	1.342	CD28,CD3D,CD3E,CD3G,CD80,GZMB,SOCS3
Allograft Rejection Signaling	0	0.013	#NUM!	CD28,CD3D,CD3E,CD3G,CD80,GZMB
Glioma Signaling	0	0.0161	#NUM!	EGF,PRKCQ
Autoimmune Thyroid Disease Signaling	0	0.0162	#NUM!	CD28,CD3D,CD3E,CD3G,CD80,GZMB,TG
Non-Small Cell Lung Cancer Signaling	0	0.0106	#NUM!	EGF
Gα12/13 Signaling	0	0.015	#NUM!	CDH26,CDH3
Sphingosine-1-phosphate Signaling	0	0.0169	#NUM!	RND1,S1PR4
Cdc42 Signaling	0	0.0127	1.342	CD3D,CD3E,CD3G,ITGAL,ITGAX,ITK,PAK3
ILK Signaling	0	0.0152	#NUM!	MMP9,PGF,RND1
AMPK Signaling	0	0.0124	#NUM!	ADIPOQ,CHRM4,CHRNA3
Hereditary Breast Cancer Signaling	0	0.00704	#NUM!	BLM
Protein Kinase A Signaling	0	0.00995	#NUM!	PRKCQ,PTPN7,PTPRC,TNNI2
Regulation of eIF4 and p70S6K Signaling	0	0.0112	#NUM!	ITGAL,ITGAX
Role of NFAT in Cardiac Hypertrophy	0	0.00909	#NUM!	CACNA1H,PRKCQ
Regulation of IL-2 Expression in Activated and Anergic T Lymphocytes	0	0.0152	2.646	CD28,CD3D,CD3E,CD3G,CD80,LCK,PRKCQ
Role of Wnt/GSK-3β Signaling in the Pathogenesis of Influenza	0	0.0128	#NUM!	WNT5A
Nur77 Signaling in T Lymphocytes	0	0.0122	2.449	CD28,CD3D,CD3E,CD3G,CD80,PRKCQ
PKCθ Signaling in T Lymphocytes	0	0.0149	2.646	CACNA1H,CD28,CD3D,CD3E,CD3G,CD80,LCK,PRKCQ
Antiproliferative Role of TOB in T Cell Signaling	0	0.0099	-2	CD28,CD3D,CD3E,CD3G
OX40 Signaling Pathway	0	0.00656	#NUM!	CD3D,CD3E,CD3G
PI3K Signaling in B Lymphocytes	0	0.014	#NUM!	IL4R,PTPRC
P2Y Purigenic Receptor Signaling Pathway	0	0.00775	#NUM!	PRKCQ
Dopamine-DARPP32 Feedback in cAMP Signaling	0	0.011	#NUM!	KCNJ15,PRKCQ
NGF Signaling	0	0.00847	#NUM!	NTRK1
Gap Junction Signaling	0	0.0152	#NUM!	EGF,GJB2,PRKCQ
Hematopoiesis from Pluripotent Stem Cells	0	0.00957	#NUM!	CD3D,CD3E,CD3G,CXCL8
ErbB2-ErbB3 Signaling	0	0.0154	#NUM!	JAK3
Netrin Signaling	0	0.0139	#NUM!	CACNA1H
Epithelial Adherens Junction Signaling	0	0.00633	#NUM!	EGF
PCP pathway	0	0.0167	#NUM!	WNT5A
Wnt/Ca+ pathway	0	0.0156	#NUM!	WNT5A
SAPK/JNK Signaling	0	0.0104	#NUM!	CD3D,CD3E,CD3G,LCK,SH2D2A
Nitric Oxide Signaling in the Cardiovascular System	0	0.0168	#NUM!	PGF,PRKCQ
Protein Ubiquitination Pathway	0	0.00364	#NUM!	HSPB7
GABA Receptor Signaling	0	0.00763	#NUM!	CACNA1H
B Cell Receptor Signaling	0	0.0155	#NUM!	BCL2A1,PRKCQ,PTPRC
Insulin Receptor Signaling	0	0.00714	#NUM!	SOCS3
Neurotrophin/TRK Signaling	0	0.0132	#NUM!	NTRK1
Death Receptor Signaling	0	0.0104	#NUM!	HSPB7
IGF-1 Signaling	0	0.00962	#NUM!	SOCS3
TGF-β Signaling	0	0.0104	#NUM!	SERPINE1
G-Protein Coupled Receptor Signaling	0	0.0145	#NUM!	AGTR1,CCR4,CHRM4,FPR1
PDGF Signaling	0	0.0116	#NUM!	JAK3
BMP signaling pathway	0	0.0115	#NUM!	BMP3
GPCR-Mediated Integration of Enteroendocrine Signaling Exemplified by an L Cell	0	0.0137	#NUM!	GAL
Gustation Pathway	0	0.00599	#NUM!	CACNA1H
Phagosome Maturation	0	0.00629	#NUM!	CTSC
Autophagy	0	0.00939	#NUM!	EGF,PRKCQ
Sirtuin Signaling Pathway	0	0.0103	#NUM!	ACADL,CXCL8,HMGCS2
Adrenomedullin signaling pathway	0	0.0151	#NUM!	IL36A,IL36G,IL37
Endocannabinoid Neuronal Synapse Pathway	0	0.0068	#NUM!	CACNA1H
Endocannabinoid Cancer Inhibition Pathway	0	0.00699	#NUM!	PGF
Apelin Cardiomyocyte Signaling Pathway	0	0.0101	#NUM!	PRKCQ
Synaptogenesis Signaling Pathway	0	0.016	1.342	CDH26,CDH3,LCK,LRP8,SYT17
Systemic Lupus Erythematosus In T Cell Signaling Pathway	0	0.0162	1.134	CD28,CD3D,CD3E,CD3G,CD80,ICOS,ITGAL,LEPR,RND1,RORC
Senescence Pathway	0	0.00673	#NUM!	CXCL8,SERPINE1
White Adipose Tissue Browning Pathway	0	0.0147	#NUM!	CACNA1H,PLIN1
Inhibition of ARE-Mediated mRNA Degradation Pathway	0	0.00621	#NUM!	LTB
BEX2 Signaling Pathway	0	0.0123	#NUM!	PGF
Necroptosis Signaling Pathway	0	0.0127	#NUM!	PLA2G2A,PLA2G4D
Insulin Secretion Signaling Pathway	0	0.0149	1	CACNA1H,JAK3,LCK,PRKCQ
Regulation Of The Epithelial Mesenchymal Transition In Development Pathway	0	0.0115	#NUM!	WNT5A
GM-CSF Signaling	0	0.0143	#NUM!	BCL2A1
