## Supplementary Table 6 for "Meta-Analyzed Atopic Dermatitis Transcriptome (MAADT) is strongly correlated with disease activity, and consistent with therapeutic effects"

### Sheet: Sheet0
© 2000-2021 QIAGEN. All rights reserved.
Ingenuity Canonical Pathways	-log(B-H p-value)	Ratio	z-score	Molecules
Granulocyte Adhesion and Diapedesis	28.6	0.217	#NUM!	C10orf99,CCL1,CCL13,CCL17,CCL18,CCL19,CCL2,CCL20,CCL22,CCL5,CCR1,CCR2,CCR4,CCR5,CCR7,CLDN16,CLDN23,CLDN8,CXCL1,CXCL10,CXCL11,CXCL6,CXCL8,CXCL9,CXCR1,CXCR6,FPR1,HRH2,IL1RL1,IL36A,IL36G,IL37,MMP1,MMP12,MMP25,MMP3,MMP9,SELE,SELL,SELP,THY1
Agranulocyte Adhesion and Diapedesis	22.2	0.173	#NUM!	C10orf99,CCL1,CCL13,CCL17,CCL18,CCL19,CCL2,CCL20,CCL22,CCL5,CCR1,CCR2,CCR4,CCR5,CCR7,CLDN16,CLDN23,CLDN8,CXCL1,CXCL10,CXCL11,CXCL6,CXCL8,CXCL9,CXCR1,CXCR6,IL36A,IL36G,IL37,MMP1,MMP12,MMP25,MMP3,MMP9,SELE,SELL,SELP
Th2 Pathway	10.9	0.153	3.578	CCR1,CCR4,CCR5,CD247,CD28,CD3D,CD3E,CD3G,CD80,CXCR6,ICOS,IL12RB1,IL13,IL1RL1,IL2RA,IL2RG,IL4R,JAK3,PRKCQ,SOCS3,TNFRSF4
Th1 and Th2 Activation Pathway	9.95	0.128	#NUM!	CCR1,CCR4,CCR5,CD247,CD274,CD28,CD3D,CD3E,CD3G,CD80,CXCR6,ICOS,IL12RB1,IL13,IL1RL1,IL2RA,IL2RG,IL4R,JAK3,PRKCQ,SOCS3,TNFRSF4
Atherosclerosis Signaling	9.55	0.146	#NUM!	ALOX15,APOC1,CCL2,CCR2,CXCL8,F3,IL36A,IL36G,IL37,LYZ,MMP1,MMP3,MMP9,PLA2G2A,PLA2G4D,S100A8,SELE,SELP,SERPINA1
Role of IL-17A in Psoriasis	8.64	0.571	2.828	CCL20,CXCL1,CXCL6,CXCL8,DEFB4A/DEFB4B,S100A7,S100A8,S100A9
Role of Hypercytokinemia/hyperchemokinemia in the Pathogenesis of Influenza	8.53	0.174	3.357	AREG,CCL2,CCL5,CXCL10,CXCL8,IL13,IL36A,IL36G,IL37,ISG15,MX1,NLRP3,OAS2,OAS3,RSAD2
Pathogenesis of Multiple Sclerosis	6.82	0.667	#NUM!	CCL5,CCR1,CCR5,CXCL10,CXCL11,CXCL9
Glucocorticoid Receptor Signaling	6.77	0.0585	#NUM!	CCL13,CCL2,CCL5,CD247,CD3D,CD3E,CD3G,CXCL8,CXCR1,IL12RB1,IL13,IL13RA2,IL1RL1,IL21R,IL2RA,IL2RG,IL4R,IL7R,JAK3,KRT16,KRT17,KRT6A,KRT6B,KRT6C,KRT77,KRT79,MMP1,MMP3,MMP9,PDK4,PLA2G2A,PLA2G4D,SELE,SERPINE1
Airway Pathology in Chronic Obstructive Pulmonary Disease	4.94	0.11	#NUM!	CCL2,CCL20,CXCL1,CXCL8,GZMB,IL13,IL36A,IL36G,IL37,LCN2,LTB,MMP1,MMP9
IL-17 Signaling	4.84	0.0856	3.5	CCL17,CCL2,CCL20,CCL22,CXCL1,CXCL8,DEFB4A/DEFB4B,IL13,IL36A,IL36G,IL37,LCN2,LTB,MMP3,MMP9,PGF
Th1 Pathway	4.84	0.107	2.887	CCR5,CD247,CD274,CD28,CD3D,CD3E,CD3G,CD80,ICOS,IL12RB1,JAK3,PRKCQ,SOCS3
Hepatic Fibrosis / Hepatic Stellate Cell Activation	4.67	0.0825	#NUM!	CCL2,CCL5,CCR5,CCR7,COL4A4,COL6A5,COL6A6,CXCL8,CXCL9,IL1RL1,IL4R,LEPR,MMP1,MMP9,PGF,SERPINE1
Role of Macrophages, Fibroblasts and Endothelial Cells in Rheumatoid Arthritis	4.09	0.0615	#NUM!	ADAMTS4,CCL2,CCL5,CXCL8,FCGR3A/FCGR3B,IL1RL1,IL32,IL36A,IL36G,IL37,LTB,MMP1,MMP3,PGF,PRKCQ,SELE,SOCS3,WIF1,WNT2,WNT5A
Differential Regulation of Cytokine Production in Intestinal Epithelial Cells by IL-17A and IL-17F	4.09	0.261	2.449	CCL2,CCL5,CXCL1,DEFB4A/DEFB4B,IL13,LCN2
IL-17A Signaling in Gastric Cells	3.82	0.231	#NUM!	CCL20,CCL5,CXCL1,CXCL10,CXCL11,CXCL8
Tumor Microenvironment Pathway	3.82	0.0782	3.207	CCL2,CD274,CTLA4,CXCL8,IDO1,IL13,LEPR,MMP1,MMP12,MMP25,MMP3,MMP9,PGF,TNC
LXR/RXR Activation	3.4	0.0894	-1.897	ABCG4,APOC1,CCL2,IL1RL1,IL36A,IL36G,IL37,LYZ,MMP9,S100A8,SERPINA1
PD-1, PD-L1 cancer immunotherapy pathway	3.24	0.0943	-1.897	CD247,CD274,CD28,CD80,FOXP3,IL2RA,IL2RG,JAK3,LCK,PRKCQ
Role of Pattern Recognition Receptors in Recognition of Bacteria and Viruses	3.16	0.0769	#NUM!	CCL5,CLEC7A,CXCL8,IL13,IL36A,IL36G,IL37,LTB,NLRP3,OAS2,OAS3,PRKCQ
STAT3 Pathway	3.09	0.0815	1	CXCR1,IL12RB1,IL13RA2,IL1RL1,IL21R,IL2RA,IL2RG,IL4R,IL7R,NTRK1,SOCS3
Breast Cancer Regulation by Stathmin1	3.07	0.0439	3.53	CCR1,CCR2,CCR4,CCR5,CCR7,CHRM1,CHRM4,CXCR1,CXCR6,FPR1,GPR158,GPR171,GPR183,GPR55,GPR65,GPR68,HRH2,HTR7,LGR5,MMP9,NPY5R,P2RY10,P2RY6,PGF,PRKCQ,S1PR4
IL-10 Signaling	3.03	0.111	#NUM!	CCR1,CCR5,IL1RL1,IL36A,IL36G,IL37,IL4R,SOCS3
Role of Cytokines in Mediating Communication between Immune Cells	3.03	0.13	#NUM!	CXCL8,IL13,IL20,IL32,IL36A,IL36G,IL37
Primary Immunodeficiency Signaling	3.03	0.13	#NUM!	CD3D,CD3E,ICOS,IL2RG,IL7R,JAK3,LCK
CREB Signaling in Neurons	3.02	0.0432	3.138	CACNA1H,CCR1,CCR2,CCR4,CCR5,CCR7,CHRM1,CHRM4,CXCR1,CXCR6,FPR1,GPR158,GPR171,GPR183,GPR55,GPR65,GPR68,HRH2,HTR7,LGR5,NPY5R,NTRK1,P2RY10,P2RY6,PRKCQ,S1PR4
Leukocyte Extravasation Signaling	3.01	0.0674	3.162	CLDN16,CLDN23,CLDN8,EDIL3,ITGAL,ITK,MMP1,MMP12,MMP25,MMP3,MMP9,PRKCQ,THY1
Role of IL-17A in Arthritis	2.93	0.123	#NUM!	CCL2,CCL20,CCL5,CXCL1,CXCL6,CXCL8,MMP1
VDR/RXR Activation	2.88	0.103	0.378	CCL5,CXCL10,CYP24A1,CYP27B1,IL1RL1,KLK6,PRKCQ,TRPV6
Osteoarthritis Pathway	2.78	0.0598	1.897	ADAMTS4,ADIPOQ,CXCL8,IL1RL1,ITGAL,ITGAX,MMP1,MMP12,MMP3,MMP9,PGF,S100A8,S100A9,SERPINA12
LPS/IL-1 Mediated Inhibition of RXR Function	2.48	0.0556	#NUM!	ABCB11,ALDH1L1,APOC1,CYP2J2,FABP5,FABP7,HMGCS2,HS3ST3A1,HS3ST6,IL1RL1,IL36A,IL36G,IL37,IL4I1
Airway Inflammation in Asthma	2.48	0.156	#NUM!	CCL2,CCL20,CXCL8,IL13,MMP9
Differential Regulation of Cytokine Production in Macrophages and T Helper Cells by IL-17A and IL-17F	2.48	0.222	2	CCL2,CCL5,CXCL1,IL13
Role of JAK1 and JAK3 in γc Cytokine Signaling	2.48	0.101	#NUM!	IL21R,IL2RA,IL2RG,IL4R,IL7R,JAK3,SOCS3
Neuroprotective Role of THOP1 in Alzheimer's Disease	2.41	0.0763	2.121	GZMA,GZMB,KLK6,MMP9,PRSS22,PRSS27,PRSS53,TMPRSS11D,TMPRSS4
PI3K/AKT Signaling	2.41	0.0603	#NUM!	CXCR1,IL12RB1,IL13RA2,IL1RL1,IL21R,IL2RA,IL2RG,IL4R,IL7R,ITGAL,ITGAX,JAK3
Salvage Pathways of Pyrimidine Deoxyribonucleotides	2.28	0.333	#NUM!	APOBEC3A,TYMP,UPP1
Inhibition of Matrix Metalloproteases	2.12	0.128	-2.236	MMP1,MMP12,MMP25,MMP3,MMP9
Tumoricidal Function of Hepatic Natural Killer Cells	2.03	0.167	#NUM!	GZMB,ITGAL,SERPINB9,SRGN
HMGB1 Signaling	1.96	0.0599	2	CCL2,CXCL8,IL13,IL36A,IL36G,IL37,LTB,RND1,SELE,SERPINE1
Cardiac Hypertrophy Signaling (Enhanced)	1.96	0.039	2.84	CXCL8,CXCR1,IL12RB1,IL13,IL13RA2,IL1RL1,IL21R,IL2RA,IL2RG,IL36A,IL36G,IL37,IL4R,IL7R,ITGAL,ITGAX,LTB,PDE6A,PRKCQ,WNT2,WNT5A
Role of IL-17F in Allergic Inflammatory Airway Diseases	1.88	0.111	2	CCL2,CXCL1,CXCL10,CXCL6,CXCL8
Neuregulin Signaling	1.88	0.0684	0	AREG,BTC,ERBB4,HBEGF,ITGAL,ITGAX,MATK,PRKCQ
Crosstalk between Dendritic Cells and Natural Killer Cells	1.88	0.0769	2.646	CCR7,CD226,CD28,CD80,IL2RG,ITGAL,LTB
IL-17A Signaling in Airway Cells	1.88	0.0896	#NUM!	CCL20,CXCL1,CXCL6,DEFB4A/DEFB4B,IL19,JAK3
HIF1α Signaling	1.82	0.0529	2.111	FOXP3,HK3,MMP1,MMP12,MMP25,MMP3,MMP9,PGF,PRKCQ,RORC,SERPINE1
Systemic Lupus Erythematosus In B Cell Signaling Pathway	1.76	0.0469	1.387	CARD11,CD5,CXCL8,IL13,IL36A,IL36G,IL37,ISG15,LCK,LILRB3,LILRB4,LTB,PRKCQ
Hepatic Fibrosis Signaling Pathway	1.74	0.0406	1.807	CCL2,CCL5,CXCL8,IL1RL1,IL36A,IL36G,IL37,ITGAL,ITGAX,LEPR,MMP1,PGF,PRKCQ,RND1,SERPINE1,WNT2,WNT5A
Role of MAPK Signaling in Inhibiting the Pathogenesis of Influenza	1.64	0.0789	2.449	CCL2,CCL5,CXCL10,CXCL8,PLA2G2A,PLA2G4D
TREM1 Signaling	1.62	0.0779	2.449	CCL2,CXCL8,DEFB4A/DEFB4B,IL1RL1,ITGAX,NLRP3
Role of Osteoblasts, Osteoclasts and Chondrocytes in Rheumatoid Arthritis	1.61	0.0491	#NUM!	ADAMTS4,BMP3,IL1RL1,IL36A,IL36G,IL37,MMP1,MMP3,WIF1,WNT2,WNT5A
IL-12 Signaling and Production in Macrophages	1.53	0.0588	#NUM!	ALOX15,APOC1,IL12RB1,IRF8,LYZ,PRKCQ,S100A8,SERPINA1
Natural Killer Cell Signaling	1.52	0.0503	3.162	CD226,CD247,FCGR3A/FCGR3B,IL12RB1,ITGAL,JAK3,LCK,PRKCQ,SH2D1A,ULBP2
Tryptophan Degradation to 2-amino-3-carboxymuconate Semialdehyde	1.45	0.333	#NUM!	IDO1,KYNU
Bladder Cancer Signaling	1.38	0.0603	#NUM!	CXCL8,MMP1,MMP12,MMP25,MMP3,MMP9,PGF
Neuroinflammation Signaling Pathway	1.37	0.0413	1.387	CCL2,CCL5,CD80,CXCL10,CXCL8,GRIN3A,IL34,JAK3,MMP3,MMP9,NLRP3,PLA2G2A,PLA2G4D
Axonal Guidance Signaling	1.34	0.0356	#NUM!	ADAM19,ADAM23,ADAM8,ADAMTS4,BMP3,ITGAL,ITGAX,MMP1,MMP12,MMP25,MMP3,MMP9,NTRK1,PGF,PRKCQ,RND1,WNT2,WNT5A
Superpathway of Melatonin Degradation	1.29	0.0758	-0.447	CYP1A1,CYP2J2,IL4I1,UGT1A9 (includes others),UGT2A1
IL-15 Production	1.28	0.0569	1.134	ERBB4,ITK,JAK3,LCK,MATK,NTRK1,ROS1
Sperm Motility	1.28	0.0433	#NUM!	CACNA1H,ERBB4,ITK,JAK3,LCK,MATK,NTRK1,PLA2G2A,PLA2G4D,PRKCQ,ROS1
Hepatic Cholestasis	1.25	0.0476	#NUM!	ABCB11,CXCL8,IL13,IL1RL1,IL36A,IL36G,IL37,LTB,PRKCQ
Estrogen Biosynthesis	1.25	0.0909	-1	AKR1B15,CYP1A1,CYP2J2,HSD17B13
eNOS Signaling	1.22	0.0503	0.447	AQP3,AQP7,AQP9,CHRM1,CHRM4,CHRNA3,PGF,PRKCQ
IL-23 Signaling Pathway	1.2	0.087	#NUM!	FOXP3,IL12RB1,RORC,SOCS3
HOTAIR Regulatory Pathway	1.17	0.0491	2.121	MMP1,MMP12,MMP25,MMP3,MMP9,WIF1,WNT2,WNT5A
IL-15 Signaling	1.07	0.0649	2.236	CXCL8,GZMB,IL2RG,JAK3,LCK
Erythropoietin Signaling Pathway	1	0.0452	-1.414	CXCL8,HBA1/HBA2,IL13,IL36A,IL36G,IL37,LTB,PRKCQ
IL-8 Signaling	1	0.0427	2.828	CXCL1,CXCL8,CXCR1,HBEGF,ITGAX,MMP9,PGF,PRKCQ,RND1
Role of MAPK Signaling in the Pathogenesis of Influenza	1	0.0617	#NUM!	CCL2,CCL5,CXCL10,PLA2G2A,PLA2G4D
NAD biosynthesis II (from tryptophan)	0.947	0.167	#NUM!	IDO1,KYNU
T Helper Cell Differentiation	0.939	0.0334	#NUM!	CD247,CD28,CD3D,CD3E,CD3G,CD80,FOXP3,ICOS,IL12RB1,IL13,IL21R,IL2RA,IL2RG,IL4R,RORC
Role of Tissue Factor in Cancer	0.939	0.0517	#NUM!	CXCL1,CXCL8,F3,HBEGF,LCK,MMP1
Nicotine Degradation III	0.921	0.069	-1	CYP1A1,CYP2J2,UGT1A9 (includes others),UGT2A1
p38 MAPK Signaling	0.921	0.0508	1.633	IL1RL1,IL36A,IL36G,IL37,PLA2G2A,PLA2G4D
Coagulation System	0.876	0.0857	#NUM!	F3,SERPINA1,SERPINE1
IL-9 Signaling	0.876	0.0857	#NUM!	IL2RG,JAK3,SOCS3
Production of Nitric Oxide and Reactive Oxygen Species in Macrophages	0.876	0.0419	1.89	APOC1,IRF8,JAK3,LYZ,PRKCQ,RND1,S100A8,SERPINA1
Melatonin Degradation I	0.876	0.0656	-1	CYP1A1,CYP2J2,UGT1A9 (includes others),UGT2A1
IL-2 Signaling	0.876	0.0656	2	IL2RA,IL2RG,JAK3,LCK
Colorectal Cancer Metastasis Signaling	0.854	0.0372	2.333	JAK3,MMP1,MMP12,MMP25,MMP3,MMP9,PGF,RND1,WNT2,WNT5A
Interferon Signaling	0.854	0.0833	#NUM!	IFI6,ISG15,MX1
FXR/RXR Activation	0.842	0.0476	#NUM!	ABCB11,APOC1,IL36A,IL36G,IL37,SERPINA1
ErbB Signaling	0.839	0.0532	0.447	AREG,BTC,ERBB4,HBEGF,PRKCQ
IL-6 Signaling	0.824	0.0469	0.816	CXCL8,IL1RL1,IL36A,IL36G,IL37,SOCS3
IL-17A Signaling in Fibroblasts	0.815	0.0789	#NUM!	CCL2,LCN2,MMP1
Nicotine Degradation II	0.807	0.0606	-1	CYP1A1,CYP2J2,UGT1A9 (includes others),UGT2A1
Coronavirus Pathogenesis Pathway	0.79	0.0394	1.414	CCL2,CCL5,CCR2,CXCL8,NLRP3,OAS2,OAS3,SERPINE1
Serotonin Degradation	0.783	0.0588	0	ADH1B,IL4I1,UGT1A9 (includes others),UGT2A1
Xanthine and Xanthosine Salvage	0.783	0.5	#NUM!	PNP
Oncostatin M Signaling	0.708	0.0698	#NUM!	JAK3,MMP1,MMP3
Serotonin Receptor Signaling	0.708	0.0698	#NUM!	HTR3A,HTR7,IL4I1
Retinol Biosynthesis	0.688	0.0682	#NUM!	AKR1B10,LIPG,PNPLA5
Inflammasome pathway	0.654	0.1	#NUM!	AIM2,NLRP3
Guanine and Guanosine Salvage I	0.652	0.333	#NUM!	PNP
1,25-dihydroxyvitamin D3 Biosynthesis	0.652	0.333	#NUM!	CYP27B1
Glycerol-3-phosphate Shuttle	0.652	0.333	#NUM!	GPD1
Adenine and Adenosine Salvage I	0.652	0.333	#NUM!	PNP
Toll-like Receptor Signaling	0.64	0.0513	1	IL1RL1,IL36A,IL36G,IL37
Phagosome Formation	0.629	0.0403	#NUM!	CLEC7A,FCGR3A/FCGR3B,ITGAL,ITGAX,PRKCQ,RND1
Chemokine Signaling	0.618	0.05	2	CCL13,CCL2,CCL5,CCR5
Pyrimidine Deoxyribonucleotides De Novo Biosynthesis I	0.616	0.0909	#NUM!	CMPK2,RRM2
Xenobiotic Metabolism CAR Signaling Pathway	0.616	0.037	-1.134	ALDH1L1,CYP1A1,HS3ST3A1,HS3ST6,PRKCQ,UGT1A9 (includes others),UGT2A1
Xenobiotic Metabolism PXR Signaling Pathway	0.592	0.0365	-0.378	ALDH1L1,HS3ST3A1,HS3ST6,IL4I1,PRKCQ,UGT1A9 (includes others),UGT2A1
Cholecystokinin/Gastrin-mediated Signaling	0.577	0.042	1	IL36A,IL36G,IL37,PRKCQ,RND1
VEGF Family Ligand-Receptor Interactions	0.577	0.0476	2	PGF,PLA2G2A,PLA2G4D,PRKCQ
Tryptophan Degradation III (Eukaryotic)	0.573	0.0833	#NUM!	IDO1,KYNU
Melatonin Degradation II	0.573	0.25	#NUM!	IL4I1
Bupropion Degradation	0.55	0.08	#NUM!	CYP1A1,CYP2J2
Tryptophan Degradation X (Mammalian, via Tryptamine)	0.55	0.08	#NUM!	AKR1B10,IL4I1
Arsenate Detoxification I (Glutaredoxin)	0.504	0.2	#NUM!	PNP
Tyrosine Degradation I	0.504	0.2	#NUM!	HGD
GP6 Signaling Pathway	0.504	0.0394	2	COL4A4,COL6A5,COL6A6,ITK,PRKCQ
Th17 Activation Pathway	0.504	0.0281	1.667	BATF,CCL20,CD247,CD3D,CD3E,CD3G,DEFB4A/DEFB4B,FOXP3,IL12RB1,IL21R,JAK3,RORC,SOCS3
MSP-RON Signaling Pathway	0.495	0.0517	#NUM!	CCL2,CCR2,KLK6
Communication between Innate and Adaptive Immune Cells	0.455	0.0275	#NUM!	CCL5,CCR7,CD247,CD28,CD3D,CD3E,CD3G,CD80,CXCL10,CXCL8,IL36A,IL36G,IL37
Dendritic Cell Maturation	0.445	0.0265	2.111	CCR7,CD1B,CD247,CD3D,CD3E,CD3G,CD80,FCGR3A/FCGR3B,IL32,IL36A,IL36G,IL37,IRF8,LEPR,LTB
Glycerol Degradation I	0.445	0.167	#NUM!	GPD1
Calcium Signaling	0.445	0.0324	-0.447	CACNA1H,CHRNA3,GRIN3A,HTR3A,TNNC1,TNNI2,TRPV6
Salvage Pathways of Pyrimidine Ribonucleotides	0.442	0.0408	2	APOBEC3A,CMPK2,PRKCQ,UPP1
Iron homeostasis signaling pathway	0.418	0.036	#NUM!	BMP3,HBA1/HBA2,HIF3A,JAK3,TMPRSS6
Acetone Degradation I (to Methylglyoxal)	0.413	0.0625	#NUM!	CYP1A1,CYP2J2
PXR/RXR Activation	0.412	0.0462	#NUM!	ABCB11,HMGCS2,UGT1A9 (includes others)
Trehalose Degradation II (Trehalase)	0.409	0.143	#NUM!	HK3
Phospholipases	0.409	0.0455	#NUM!	LIPG,PLA2G2A,PLA2G4D
Adenine and Adenosine Salvage III	0.409	0.143	#NUM!	PNP
Eicosanoid Signaling	0.398	0.0448	#NUM!	ALOX15,PLA2G2A,PLA2G4D
Acute Phase Response Signaling	0.395	0.0324	0.816	IL36A,IL36G,IL37,SERPINA1,SERPINE1,SOCS3
Dilated Cardiomyopathy Signaling Pathway	0.386	0.0342	1	CACNA1H,DES,DSC2,TNNC1,TNNI2
Noradrenaline and Adrenaline Degradation	0.386	0.0571	#NUM!	ADH1B,IL4I1
PPAR Signaling	0.386	0.0374	-1	IL1RL1,IL36A,IL36G,IL37
cAMP-mediated signaling	0.386	0.0306	0.378	CCR4,CHRM1,CHRM4,FPR1,HRH2,HTR7,PDE6A
SPINK1 General Cancer Pathway	0.386	0.0435	#NUM!	GZMA,JAK3,MT4
Purine Ribonucleosides Degradation to Ribose-1-phosphate	0.383	0.125	#NUM!	PNP
MIF-mediated Glucocorticoid Regulation	0.378	0.0556	#NUM!	PLA2G2A,PLA2G4D
Retinoate Biosynthesis I	0.378	0.0556	#NUM!	ADH1B,AKR1B10
Basal Cell Carcinoma Signaling	0.368	0.0417	#NUM!	BMP3,WNT2,WNT5A
ERK5 Signaling	0.368	0.0417	#NUM!	FOSL1,NTRK1,SH2D2A
Docosahexaenoic Acid (DHA) Signaling	0.35	0.0526	#NUM!	ALOX15,BCL2A1
Thyroid Hormone Metabolism II (via Conjugation and/or Degradation)	0.335	0.0513	#NUM!	UGT1A9 (includes others),UGT2A1
Xenobiotic Metabolism Signaling	0.322	0.0277	#NUM!	ALDH1L1,CYP1A1,HS3ST3A1,HS3ST6,IL4I1,PRKCQ,UGT1A9 (includes others),UGT2A1
Fc Epsilon RI Signaling	0.317	0.0342	#NUM!	IL13,PLA2G2A,PLA2G4D,PRKCQ
NF-κB Activation by Viruses	0.313	0.0385	#NUM!	CCR5,LCK,PRKCQ
IL-7 Signaling Pathway	0.313	0.0385	#NUM!	IL2RG,IL7R,JAK3
Role of NANOG in Mammalian Embryonic Stem Cell Pluripotency	0.299	0.0333	#NUM!	BMP3,JAK3,WNT2,WNT5A
Ketogenesis	0.298	0.0909	#NUM!	HMGCS2
GDP-glucose Biosynthesis	0.298	0.0909	#NUM!	HK3
iCOS-iCOSL Signaling in T Helper Cells	0.295	0.0247	2.828	CD247,CD28,CD3D,CD3E,CD3G,CD80,ICOS,IL2RA,IL2RG,ITK,LCK,PRKCQ
B Cell Development	0.295	0.0465	#NUM!	CD80,IL7R
MIF Regulation of Innate Immunity	0.287	0.0455	#NUM!	PLA2G2A,PLA2G4D
Human Embryonic Stem Cell Pluripotency	0.287	0.0301	#NUM!	BMP3,NTRK1,S1PR4,WNT2,WNT5A
Glucose and Glucose-1-phosphate Degradation	0.281	0.0833	#NUM!	HK3
Glycogen Degradation II	0.281	0.0833	#NUM!	TYMP
Pancreatic Adenocarcinoma Signaling	0.277	0.0317	2	HBEGF,JAK3,MMP9,PGF
RhoGDI Signaling	0.277	0.0279	#NUM!	CDH12,CDH3,CDH4,ITGAL,ITGAX,RND1
nNOS Signaling in Neurons	0.277	0.0426	#NUM!	GRIN3A,PRKCQ
Oleate Biosynthesis II (Animals)	0.277	0.0769	#NUM!	FADS2
Dermatan Sulfate Biosynthesis (Late Stages)	0.277	0.0435	#NUM!	HS3ST3A1,HS3ST6
Guanosine Nucleotides Degradation III	0.277	0.0769	#NUM!	PNP
UDP-N-acetyl-D-galactosamine Biosynthesis II	0.277	0.0769	#NUM!	HK3
Wnt/β-catenin Signaling	0.277	0.0289	#NUM!	CDH12,CDH3,WIF1,WNT2,WNT5A
T Cell Receptor Signaling	0.277	0.0236	2.673	CARD11,CD247,CD28,CD3D,CD3E,CD3G,CD80,CTLA4,ICOS,ITGAL,ITK,LCK,PRKCQ,PTPN7
T Cell Exhaustion Signaling Pathway	0.277	0.0239	1	BATF,CD247,CD274,CD28,CD3D,CD3E,CD3G,CD80,CTLA4,GZMB,IL12RB1,JAK3,PRKCQ
Xenobiotic Metabolism AHR Signaling Pathway	0.277	0.0345	#NUM!	ALDH1L1,CYP1A1,UGT1A9 (includes others)
nNOS Signaling in Skeletal Muscle Cells	0.272	0.0417	#NUM!	CACNA1H,SNTB1
Chondroitin Sulfate Biosynthesis (Late Stages)	0.272	0.0417	#NUM!	HS3ST3A1,HS3ST6
Signaling by Rho Family GTPases	0.27	0.0261	-1	CDH12,CDH3,CDH4,DES,ITGAL,ITGAX,RND1
Glycogen Degradation III	0.27	0.0714	#NUM!	TYMP
Urate Biosynthesis/Inosine 5'-phosphate Degradation	0.27	0.0714	#NUM!	PNP
Mevalonate Pathway I	0.27	0.0714	#NUM!	HMGCS2
Phenylalanine Degradation IV (Mammalian, via Side Chain)	0.27	0.0714	#NUM!	IL4I1
Triacylglycerol Degradation	0.252	0.0392	#NUM!	LIPG,PNPLA5
IL-4 Signaling	0.252	0.0326	#NUM!	IL2RG,IL4R,JAK3
Actin Nucleation by ARP-WASP Complex	0.247	0.0323	#NUM!	ITGAL,ITGAX,RND1
G-Protein Coupled Receptor Signaling	0.243	0.0254	#NUM!	CCR4,CHRM1,CHRM4,FPR1,HRH2,HTR7,PDE6A
Altered T Cell and B Cell Signaling in Rheumatoid Arthritis	0.243	0.0234	#NUM!	CD247,CD28,CD3D,CD3E,CD3G,CD80,IL36A,IL36G,IL37,LTB,SLAMF1
Granzyme B Signaling	0.243	0.0625	#NUM!	GZMB
Extrinsic Prothrombin Activation Pathway	0.243	0.0625	#NUM!	F3
Chondroitin Sulfate Degradation (Metazoa)	0.243	0.0625	#NUM!	CEMIP
Adenosine Nucleotides Degradation II	0.243	0.0625	#NUM!	PNP
Graft-versus-Host Disease Signaling	0.241	0.0236	#NUM!	CD247,CD28,CD3D,CD3E,CD3G,CD80,GZMB,IL36A,IL36G,IL37
Lymphotoxin β Receptor Signaling	0.23	0.0364	#NUM!	CXCL1,LTB
Oxidative Ethanol Degradation III	0.23	0.0364	#NUM!	CYP2J2,CYP2W1
Dermatan Sulfate Degradation (Metazoa)	0.229	0.0588	#NUM!	CEMIP
Chondroitin Sulfate Biosynthesis	0.223	0.0357	#NUM!	HS3ST3A1,HS3ST6
Clathrin-mediated Endocytosis Signaling	0.219	0.0259	#NUM!	APOC1,LYZ,PGF,S100A8,SERPINA1
γ-linolenate Biosynthesis II (Animals)	0.219	0.0556	#NUM!	FADS2
Superpathway of Geranylgeranyldiphosphate Biosynthesis I (via Mevalonate)	0.219	0.0556	#NUM!	HMGCS2
Regulation Of The Epithelial Mesenchymal Transition By Growth Factors Pathway	0.219	0.026	1.342	CDH12,JAK3,LTB,MMP1,MMP9
RAR Activation	0.212	0.0255	#NUM!	ADH1B,AKR1B10,MMP1,PRKCQ,ZBTB16
Granzyme A Signaling	0.212	0.0526	#NUM!	GZMA
Dermatan Sulfate Biosynthesis	0.212	0.0339	#NUM!	HS3ST3A1,HS3ST6
Purine Nucleotides Degradation II (Aerobic)	0.212	0.0526	#NUM!	PNP
Regulation of the Epithelial-Mesenchymal Transition Pathway	0.212	0.0256	#NUM!	CDH12,JAK3,MMP9,WNT2,WNT5A
CD28 Signaling in T Helper Cells	0.209	0.0222	1.89	CARD11,CD247,CD28,CD3D,CD3E,CD3G,CD80,CTLA4,ITK,LCK,PRKCQ
Factors Promoting Cardiogenesis in Vertebrates	0.209	0.0265	0	BMP3,PRKCQ,WNT2,WNT5A
Type II Diabetes Mellitus Signaling	0.209	0.0263	#NUM!	ADIPOQ,CACNA1H,PRKCQ,SOCS3
The Visual Cycle	0.209	0.05	#NUM!	AKR1B10
Methylglyoxal Degradation III	0.209	0.05	#NUM!	AKR1B10
PCP pathway	0.209	0.0333	#NUM!	WNT2,WNT5A
SPINK1 Pancreatic Cancer Pathway	0.209	0.0333	#NUM!	KLK6,MMP12
Putrescine Degradation III	0.194	0.0476	#NUM!	IL4I1
Ovarian Cancer Signaling	0.191	0.0253	#NUM!	MMP9,PGF,WNT2,WNT5A
Sertoli Cell-Sertoli Cell Junction Signaling	0.191	0.0243	#NUM!	CLDN16,CLDN23,CLDN8,ITGAL,ITGAX
Tec Kinase Signaling	0.191	0.0216	2.236	CD247,CD3D,CD3E,CD3G,ITGAL,ITGAX,ITK,JAK3,LCK,PRKCQ,RND1,TNFRSF21
Wnt/Ca+ pathway	0.191	0.0312	#NUM!	PDE6A,WNT5A
Estrogen Receptor Signaling	0.191	0.0223	2.333	JAK3,LEPR,MMP1,MMP12,MMP25,MMP3,MMP9,PGF,PRKCQ
Role of PI3K/AKT Signaling in the Pathogenesis of Influenza	0.179	0.0303	#NUM!	CCL5,CCR5
Role of Lipids/Lipid Rafts in the Pathogenesis of Influenza	0.178	0.0435	#NUM!	RSAD2
Apelin Cardiac Fibroblast Signaling Pathway	0.178	0.0435	#NUM!	SERPINE1
Synaptogenesis Signaling Pathway	0.173	0.0224	-1.134	CDH12,CDH3,CDH4,GRIN3A,LCK,SYT8,SYT9
Regulation of Actin-based Motility by Rho	0.173	0.0259	#NUM!	ITGAL,ITGAX,RND1
IL-22 Signaling	0.173	0.0417	#NUM!	SOCS3
ErbB4 Signaling	0.173	0.0294	#NUM!	ERBB4,PRKCQ
Vitamin-C Transport	0.173	0.0417	#NUM!	GJB2
Role of JAK family kinases in IL-6-type Cytokine Signaling	0.164	0.04	#NUM!	SOCS3
Gustation Pathway	0.164	0.024	#NUM!	CACNA1H,P2RY10,P2RY6,PDE6A
Growth Hormone Signaling	0.162	0.0282	#NUM!	PRKCQ,SOCS3
Nitric Oxide Signaling in the Cardiovascular System	0.162	0.0252	#NUM!	CHRM1,PGF,PRKCQ
Renin-Angiotensin Signaling	0.159	0.025	#NUM!	CCL2,CCL5,PRKCQ
Melatonin Signaling	0.158	0.0278	#NUM!	PRKCQ,RORC
Gαs Signaling	0.157	0.0248	#NUM!	CHRM1,HRH2,HTR7
Glioma Invasiveness Signaling	0.157	0.0274	#NUM!	MMP9,RND1
Heparan Sulfate Biosynthesis (Late Stages)	0.157	0.0274	#NUM!	HS3ST3A1,HS3ST6
Leptin Signaling in Obesity	0.151	0.027	#NUM!	LEPR,SOCS3
Opioid Signaling Pathway	0.149	0.0217	-0.816	CACNA1H,GRIN3A,LCK,PRKCQ,RGS1,RGS20
Caveolar-mediated Endocytosis Signaling	0.148	0.0267	#NUM!	ITGAL,ITGAX
Reelin Signaling in Neurons	0.144	0.0238	#NUM!	GRIN3A,LCK,PDK4
Ferroptosis Signaling Pathway	0.144	0.0238	#NUM!	ALOX15,ANGPTL4,CHAC1
Superpathway of Cholesterol Biosynthesis	0.14	0.0345	#NUM!	HMGCS2
Maturity Onset Diabetes of Young (MODY) Signaling	0.138	0.0256	#NUM!	ADIPOQ,APOC1
Thyroid Cancer Signaling	0.138	0.0253	#NUM!	CXCL8,NTRK1
G Beta Gamma Signaling	0.138	0.0233	#NUM!	CACNA1H,HBEGF,PRKCQ
Estrogen-Dependent Breast Cancer Signaling	0.138	0.0253	#NUM!	AKR1B15,HSD17B13
Role of Wnt/GSK-3β Signaling in the Pathogenesis of Influenza	0.138	0.0256	#NUM!	WNT2,WNT5A
Dopamine Degradation	0.138	0.0333	#NUM!	IL4I1
NF-κB Signaling	0.138	0.0201	1.89	CARD11,CD247,CD3D,CD3E,CD3G,IL36A,IL36G,IL37,LCK,NTRK1,PRKCQ
Heparan Sulfate Biosynthesis	0.136	0.025	#NUM!	HS3ST3A1,HS3ST6
HGF Signaling	0.134	0.0227	#NUM!	ITGAL,ITGAX,PRKCQ
p70S6K Signaling	0.134	0.0227	#NUM!	IL2RG,IL4R,PRKCQ
Gα12/13 Signaling	0.132	0.0226	#NUM!	CDH12,CDH3,CDH4
Ethanol Degradation II	0.132	0.0312	#NUM!	ADH1B
JAK/Stat Signaling	0.132	0.0244	#NUM!	JAK3,SOCS3
Circadian Rhythm Signaling	0.128	0.0303	#NUM!	GRIN3A
TR/RXR Activation	0.128	0.0238	#NUM!	RAB3B,THRSP
4-1BB Signaling in T Lymphocytes	0.128	0.0294	#NUM!	TNFRSF9
CCR3 Signaling in Eosinophils	0.128	0.0222	#NUM!	PLA2G2A,PLA2G4D,PRKCQ
Inhibition of Angiogenesis by TSP1	0.128	0.0294	#NUM!	MMP9
Role of JAK2 in Hormone-like Cytokine Signaling	0.128	0.0294	#NUM!	SOCS3
Pyrimidine Ribonucleotides Interconversion	0.128	0.0294	#NUM!	CMPK2
Gαi Signaling	0.128	0.0217	#NUM!	CCR4,CHRM4,FPR1
Systemic Lupus Erythematosus In T Cell Signaling Pathway	0.128	0.0194	0.707	CD247,CD28,CD3D,CD3E,CD3G,CD80,FOXP3,ICOS,ITGAL,LEPR,RND1,RORC
Prolactin Signaling	0.127	0.0233	#NUM!	PRKCQ,SOCS3
PPARα/RXRα Activation	0.126	0.0207	-1	ACADL,ADIPOQ,GPD1,IL1RL1
Regulation of IL-2 Expression in Activated and Anergic T Lymphocytes	0.126	0.0195	3	CARD11,CD247,CD28,CD3D,CD3E,CD3G,CD80,LCK,PRKCQ
Regulation Of The Epithelial Mesenchymal Transition In Development Pathway	0.126	0.023	#NUM!	WNT2,WNT5A
Synaptic Long Term Depression	0.126	0.0206	1	CACNA1H,PLA2G2A,PLA2G4D,PRKCQ
HER-2 Signaling in Breast Cancer	0.123	0.0204	2	AREG,HBEGF,LCK,PRKCQ
Pyrimidine Ribonucleotides De Novo Biosynthesis	0.123	0.0278	#NUM!	CMPK2
Regulation of Cellular Mechanics by Calpain Protease	0.123	0.0225	#NUM!	ITGAL,ITGAX
Xenobiotic Metabolism General Signaling Pathway	0.123	0.021	#NUM!	PRKCQ,UGT1A9 (includes others),UGT2A1
Complement System	0.12	0.027	#NUM!	ITGAX
Adrenomedullin signaling pathway	0.118	0.0201	1	IL36A,IL36G,IL37,MATK
Ephrin Receptor Signaling	0.113	0.0199	#NUM!	GRIN3A,ITGAL,ITGAX,PGF
Fcγ Receptor-mediated Phagocytosis in Macrophages and Monocytes	0.107	0.0213	#NUM!	FCGR3A/FCGR3B,PRKCQ
Corticotropin Releasing Hormone Signaling	0.107	0.0201	#NUM!	CACNA1H,IVL,PRKCQ
PTEN Signaling	0.105	0.02	#NUM!	ITGAL,ITGAX,NTRK1
PKCθ Signaling in T Lymphocytes	0.103	0.0187	3	CACNA1H,CARD11,CD247,CD28,CD3D,CD3E,CD3G,CD80,LCK,PRKCQ
Semaphorin Neuronal Repulsive Signaling Pathway	0.103	0.0199	#NUM!	ITGAL,ITGAX,RND1
Mechanisms of Viral Exit from Host Cells	0.103	0.0244	#NUM!	PRKCQ
Intrinsic Prothrombin Activation Pathway	0.0975	0.0238	#NUM!	KLK6
VEGF Signaling	0.0964	0.0202	#NUM!	PGF,SH2D2A
Apelin Cardiomyocyte Signaling Pathway	0.0964	0.0202	#NUM!	PRKCQ,SLC9A2
Neuropathic Pain Signaling In Dorsal Horn Neurons	0.0953	0.0198	#NUM!	GRIN3A,PRKCQ
G Protein Signaling Mediated by Tubby	0.0953	0.0227	#NUM!	LCK
tRNA Splicing	0.0953	0.0227	#NUM!	PDE6A
ERK/MAPK Signaling	0.0953	0.0187	#NUM!	ITGAL,ITGAX,PLA2G2A,PLA2G4D
Necroptosis Signaling Pathway	0.0953	0.0191	#NUM!	NLRP3,PLA2G2A,PLA2G4D
Mouse Embryonic Stem Cell Pluripotency	0.0878	0.0192	#NUM!	ID4,JAK3
Apoptosis Signaling	0.0878	0.0192	#NUM!	BCL2A1,PRKCQ
PFKFB4 Signaling Pathway	0.0878	0.0217	#NUM!	HK3
iNOS Signaling	0.0851	0.0213	#NUM!	JAK3
Triacylglycerol Biosynthesis	0.0851	0.0213	#NUM!	MOGAT1
Telomerase Signaling	0.0814	0.0187	#NUM!	IL2RA,IL2RG
Paxillin Signaling	0.0794	0.0185	#NUM!	ITGAL,ITGAX
UVC-Induced MAPK Signaling	0.068	0.0196	#NUM!	PRKCQ
UVB-Induced MAPK Signaling	0.0645	0.0192	#NUM!	PRKCQ
Phototransduction Pathway	0.0565	0.0185	#NUM!	PDE6A
NAD Signaling Pathway	0	0.0132	#NUM!	ACADL,HMGCS2
Synaptic Long Term Potentiation	0	0.0155	#NUM!	GRIN3A,PRKCQ
Amyotrophic Lateral Sclerosis Signaling	0	0.0174	#NUM!	GRIN3A,PGF
Actin Cytoskeleton Signaling	0	0.0122	#NUM!	ITGAL,ITGAX,MATK
Huntington's Disease Signaling	0	0.00712	#NUM!	NTRK1,PRKCQ
NRF2-mediated Oxidative Stress Response	0	0.0169	#NUM!	CYP1A1,CYP2J2,FOSL1,PRKCQ
Aryl Hydrocarbon Receptor Signaling	0	0.0126	#NUM!	ALDH1L1,CYP1A1
Ceramide Signaling	0	0.0111	#NUM!	S1PR4
Tight Junction Signaling	0	0.0169	#NUM!	CLDN16,CLDN23,CLDN8
14-3-3-mediated Signaling	0	0.00787	#NUM!	PRKCQ
α-Adrenergic Signaling	0	0.00943	#NUM!	PRKCQ
Activation of IRF by Cytosolic Pattern Recognition Receptors	0	0.0154	#NUM!	ISG15
Role of PKR in Interferon Induction and Antiviral Response	0	0.00735	#NUM!	NLRP3
Role of NFAT in Regulation of the Immune Response	0	0.0176	3.162	CD247,CD28,CD3D,CD3E,CD3G,CD80,FCGR3A/FCGR3B,ITK,LCK,PRKCQ
FcγRIIB Signaling in B Lymphocytes	0	0.0118	#NUM!	CACNA1H
LPS-stimulated MAPK Signaling	0	0.0118	#NUM!	PRKCQ
CCR5 Signaling in Macrophages	0	0.0168	#NUM!	CACNA1H,CCL5,CCR5,CD247,CD3D,CD3E,CD3G,PRKCQ
CD40 Signaling	0	0.0149	#NUM!	JAK3
Calcium-induced T Lymphocyte Apoptosis	0	0.0137	2.449	CD247,CD3D,CD3E,CD3G,LCK,PRKCQ
Cytotoxic T Lymphocyte-mediated Apoptosis of Target Cells	0	0.0124	2.236	CD247,CD3D,CD3E,CD3G,GZMB
IL-3 Signaling	0	0.0127	#NUM!	PRKCQ
fMLP Signaling in Neutrophils	0	0.0153	#NUM!	FPR1,PRKCQ
CXCR4 Signaling	0	0.012	#NUM!	PRKCQ,RND1
Thrombopoietin Signaling	0	0.0159	#NUM!	PRKCQ
CTLA4 Signaling in Cytotoxic T Lymphocytes	0	0.0175	#NUM!	CD247,CD28,CD3D,CD3E,CD3G,CD80,CTLA4,LCK
Virus Entry via Endocytic Pathways	0	0.00962	#NUM!	PRKCQ
Endothelin-1 Signaling	0	0.0157	#NUM!	PLA2G2A,PLA2G4D,PRKCQ
Relaxin Signaling	0	0.0131	#NUM!	MMP9,PDE6A
Agrin Interactions at Neuromuscular Junction	0	0.0143	#NUM!	ERBB4
Semaphorin Signaling in Neurons	0	0.0161	#NUM!	RND1
Thrombin Signaling	0	0.00952	#NUM!	PRKCQ,RND1
Cardiac Hypertrophy Signaling	0	0.00388	#NUM!	RND1
Molecular Mechanisms of Cancer	0	0.018	#NUM!	BMP3,ITGAL,ITGAX,JAK3,PRKCQ,RND1,WNT2,WNT5A
Lipid Antigen Presentation by CD1	0	0.0127	#NUM!	CD1B,CD247,CD3D,CD3E,CD3G
GNRH Signaling	0	0.016	#NUM!	CACNA1H,HBEGF,PRKCQ
Androgen Signaling	0	0.0118	#NUM!	CACNA1H,PRKCQ
Germ Cell-Sertoli Cell Junction Signaling	0	0.00585	#NUM!	RND1
Aldosterone Signaling in Epithelial Cells	0	0.0061	#NUM!	PRKCQ
Type I Diabetes Mellitus Signaling	0	0.0164	1.633	CD247,CD28,CD3D,CD3E,CD3G,CD80,GZMB,SOCS3
Allograft Rejection Signaling	0	0.0152	#NUM!	CD247,CD28,CD3D,CD3E,CD3G,CD80,GZMB
Glioma Signaling	0	0.00806	#NUM!	PRKCQ
Autoimmune Thyroid Disease Signaling	0	0.0162	#NUM!	CD247,CD28,CD3D,CD3E,CD3G,CD80,GZMB
mTOR Signaling	0	0.0142	#NUM!	PGF,PRKCQ,RND1
Sphingosine-1-phosphate Signaling	0	0.0169	#NUM!	RND1,S1PR4
Systemic Lupus Erythematosus Signaling	0	0.0184	#NUM!	CD247,CD28,CD3D,CD3E,CD3G,CD80,FCGR3A/FCGR3B,IL36A,IL36G,IL37,LCK
Cdc42 Signaling	0	0.0127	2.236	CD247,CD3D,CD3E,CD3G,ITGAL,ITGAX,ITK
ILK Signaling	0	0.0152	#NUM!	MMP9,PGF,RND1
FAK Signaling	0	0.0171	#NUM!	ITGAL,ITGAX
AMPK Signaling	0	0.0165	#NUM!	ADIPOQ,CHRM1,CHRM4,CHRNA3
PAK Signaling	0	0.0169	#NUM!	ITGAL,ITGAX
Rac Signaling	0	0.0145	#NUM!	ITGAL,ITGAX
Phospholipase C Signaling	0	0.0184	2.236	CD247,CD3D,CD3E,CD3G,ITGAL,ITGAX,ITK,LCK,PLA2G2A,PLA2G4D,PRKCQ,RND1
Protein Kinase A Signaling	0	0.00995	#NUM!	PDE6A,PRKCQ,PTPN7,TNNI2
Regulation of eIF4 and p70S6K Signaling	0	0.0112	#NUM!	ITGAL,ITGAX
Role of NFAT in Cardiac Hypertrophy	0	0.00909	#NUM!	CACNA1H,PRKCQ
Glioblastoma Multiforme Signaling	0	0.0175	#NUM!	RND1,WNT2,WNT5A
Nur77 Signaling in T Lymphocytes	0	0.0143	2.646	CD247,CD28,CD3D,CD3E,CD3G,CD80,PRKCQ
Antiproliferative Role of TOB in T Cell Signaling	0	0.0124	-2.236	CD247,CD28,CD3D,CD3E,CD3G
OX40 Signaling Pathway	0	0.0109	2.236	CD247,CD3D,CD3E,CD3G,TNFRSF4
PI3K Signaling in B Lymphocytes	0	0.00699	#NUM!	IL4R
P2Y Purigenic Receptor Signaling Pathway	0	0.0155	#NUM!	P2RY6,PRKCQ
Dopamine-DARPP32 Feedback in cAMP Signaling	0	0.0166	#NUM!	GRIN3A,KCNJ15,PRKCQ
NGF Signaling	0	0.00847	#NUM!	NTRK1
Gap Junction Signaling	0	0.0152	#NUM!	GJB2,GJB6,PRKCQ
Hematopoiesis from Pluripotent Stem Cells	0	0.012	#NUM!	CD247,CD3D,CD3E,CD3G,CXCL8
ErbB2-ErbB3 Signaling	0	0.0154	#NUM!	JAK3
Netrin Signaling	0	0.0139	#NUM!	CACNA1H
D-myo-inositol-5-phosphate Metabolism	0	0.0104	#NUM!	PTPN7,SOCS3
Pyridoxal 5'-phosphate Salvage Pathway	0	0.0152	#NUM!	PRKCQ
D-myo-inositol (1,4,5,6)-Tetrakisphosphate Biosynthesis	0	0.0113	#NUM!	PTPN7,SOCS3
Superpathway of Inositol Phosphate Compounds	0	0.00858	#NUM!	PTPN7,SOCS3
D-myo-inositol (3,4,5,6)-tetrakisphosphate Biosynthesis	0	0.0113	#NUM!	PTPN7,SOCS3
3-phosphoinositide Degradation	0	0.0106	#NUM!	PTPN7,SOCS3
3-phosphoinositide Biosynthesis	0	0.00985	#NUM!	PTPN7,SOCS3
Antioxidant Action of Vitamin C	0	0.0179	#NUM!	PLA2G2A,PLA2G4D
Gαq Signaling	0	0.0176	#NUM!	CHRM1,PRKCQ,RND1
Adipogenesis pathway	0	0.00741	#NUM!	WNT5A
SAPK/JNK Signaling	0	0.0125	#NUM!	CD247,CD3D,CD3E,CD3G,LCK,SH2D2A
Cardiac β-adrenergic Signaling	0	0.00575	#NUM!	PDE6A
GABA Receptor Signaling	0	0.00763	#NUM!	CACNA1H
B Cell Receptor Signaling	0	0.0103	#NUM!	BCL2A1,PRKCQ
Insulin Receptor Signaling	0	0.00714	#NUM!	SOCS3
Neurotrophin/TRK Signaling	0	0.0132	#NUM!	NTRK1
Integrin Signaling	0	0.0141	#NUM!	ITGAL,ITGAX,RND1
Death Receptor Signaling	0	0.0104	#NUM!	TNFRSF21
IGF-1 Signaling	0	0.00962	#NUM!	SOCS3
Dopamine Receptor Signaling	0	0.013	#NUM!	IL4I1
Glutamate Receptor Signaling	0	0.0152	#NUM!	GRIN3A
TGF-β Signaling	0	0.0104	#NUM!	SERPINE1
PDGF Signaling	0	0.0116	#NUM!	JAK3
BMP signaling pathway	0	0.0115	#NUM!	BMP3
GPCR-Mediated Integration of Enteroendocrine Signaling Exemplified by an L Cell	0	0.0137	#NUM!	GAL
GPCR-Mediated Nutrient Sensing in Enteroendocrine Cells	0	0.0172	#NUM!	CACNA1H,PRKCQ
Phagosome Maturation	0	0.00629	#NUM!	CTSC
Autophagy	0	0.00469	#NUM!	PRKCQ
Macropinocytosis Signaling	0	0.0132	#NUM!	PRKCQ
Sumoylation Pathway	0	0.00971	#NUM!	RND1
Sirtuin Signaling Pathway	0	0.0103	#NUM!	ACADL,CXCL8,HMGCS2
Endocannabinoid Neuronal Synapse Pathway	0	0.0136	#NUM!	CACNA1H,GRIN3A
Endocannabinoid Cancer Inhibition Pathway	0	0.014	#NUM!	GPR55,PGF
Apelin Endothelial Signaling Pathway	0	0.0144	#NUM!	CCL2,PRKCQ
Senescence Pathway	0	0.0135	1	CGAS,CXCL8,PDK4,SERPINE1
White Adipose Tissue Browning Pathway	0	0.00735	#NUM!	CACNA1H
Inhibition of ARE-Mediated mRNA Degradation Pathway	0	0.00621	#NUM!	LTB
BEX2 Signaling Pathway	0	0.0123	#NUM!	PGF
Insulin Secretion Signaling Pathway	0	0.0149	1	CACNA1H,JAK3,LCK,PRKCQ
MSP-RON Signaling In Cancer Cells Pathway	0	0.0145	#NUM!	KLK6,PGF
MSP-RON Signaling In Macrophages Pathway	0	0.0171	#NUM!	KLK6,SOCS3
GM-CSF Signaling	0	0.0143	#NUM!	BCL2A1
Role of MAPK Signaling in Promoting the Pathogenesis of Influenza	0	0.0179	#NUM!	PLA2G2A,PLA2G4D
