## Supplementary Table 7 for "Meta-Analyzed Atopic Dermatitis Transcriptome (MAADT) is strongly correlated with disease activity, and consistent with therapeutic effects"

### Sheet: Sheet0
© 2000-2021 QIAGEN. All rights reserved.
Ingenuity Canonical Pathways	-log(B-H p-value)	Ratio	z-score	Molecules
Granulocyte Adhesion and Diapedesis	22.3	0.201	#NUM!	C10orf99,CCL17,CCL18,CCL19,CCL2,CCL20,CCL22,CCL26,CCL5,CCL8,CCR5,CCR7,CLDN23,CLDN8,CXCL1,CXCL10,CXCL17,CXCL2,CXCL8,CXCL9,CXCR6,FPR1,FPR3,ICAM1,IL18RAP,IL36G,IL37,MMP1,MMP10,MMP12,MMP19,MMP3,MMP9,SELE,SELL,SELPLG,THY1,XCL1
Agranulocyte Adhesion and Diapedesis	16.6	0.159	#NUM!	C10orf99,CCL17,CCL18,CCL19,CCL2,CCL20,CCL22,CCL26,CCL5,CCL8,CCR5,CCR7,CLDN23,CLDN8,CXCL1,CXCL10,CXCL17,CXCL2,CXCL8,CXCL9,CXCR6,ICAM1,IL36G,IL37,MMP1,MMP10,MMP12,MMP19,MMP3,MMP9,SELE,SELL,SELPLG,XCL1
Atherosclerosis Signaling	8.94	0.154	#NUM!	APOC1,APOL1,CCL2,CXCL8,ICAM1,IL36G,IL37,LPL,LYZ,MMP1,MMP3,MMP9,PLA2G2A,PLA2G4D,PNPLA3,RBP4,S100A8,SELE,SELPLG,SERPINA1
Th2 Pathway	8.63	0.146	2.828	CCR5,CD28,CD3D,CD3E,CD3G,CD86,CXCR6,ICAM1,ICOS,IKZF1,IL12RB1,IL24,IL2RA,IL2RG,IL4R,JAK3,PIK3C2G,PIK3R5,PRKCQ,SOCS3
Th1 and Th2 Activation Pathway	8.57	0.128	#NUM!	CCR5,CD274,CD28,CD3D,CD3E,CD3G,CD86,CXCR6,ICAM1,ICOS,IKZF1,IL12RB1,IL24,IL2RA,IL2RG,IL4R,IRF1,JAK3,PIK3C2G,PIK3R5,PRKCQ,SOCS3
Hepatic Fibrosis / Hepatic Stellate Cell Activation	6.84	0.108	#NUM!	AGTR1,CCL2,CCL5,CCR5,CCR7,COL4A4,COL6A5,COL6A6,CXCL8,CXCL9,EGF,ICAM1,IL18RAP,IL4R,LEP,LHX2,MMP1,MMP9,PGF,SERPINE1,VEGFA
Tumor Microenvironment Pathway	6.76	0.112	3.13	CCL2,CD274,CTLA4,CXCL8,EGF,ICAM1,LEP,MMP1,MMP10,MMP12,MMP19,MMP3,MMP9,PGF,PIK3C2G,PIK3R5,PLAU,SLC2A1,TNC,VEGFA
Role of Hypercytokinemia/hyperchemokinemia in the Pathogenesis of Influenza	6.54	0.163	3.207	AREG,CCL2,CCL5,CXCL10,CXCL8,IL36G,IL37,ISG15,ISG20,MX1,OAS1,OAS2,OAS3,RSAD2
Th1 Pathway	6.28	0.131	2.138	CCR5,CD274,CD28,CD3D,CD3E,CD3G,CD86,ICAM1,ICOS,IL12RB1,IRF1,JAK3,PIK3C2G,PIK3R5,PRKCQ,SOCS3
Airway Pathology in Chronic Obstructive Pulmonary Disease	5.68	0.127	#NUM!	CCL2,CCL20,CXCL1,CXCL8,GZMB,IL17D,IL22,IL36G,IL37,LCN2,LEP,MMP1,MMP9,RBP4,TNFSF8
Glucocorticoid Receptor Signaling	5.51	0.0602	#NUM!	AR,CCL2,CCL5,CD3D,CD3E,CD3G,CXCL8,EGF,ICAM1,IL12RB1,IL13RA2,IL18RAP,IL2RA,IL2RG,IL4R,IL7R,JAK3,KRT16,KRT4,KRT6B,KRT77,KRT79,MMP1,MMP3,MMP9,NR3C2,PCK1,PIK3C2G,PIK3R5,PLA2G2A,PLA2G4D,PLAU,PPARG,SELE,SERPINE1
IL-17 Signaling	5.2	0.0963	2.357	CCL17,CCL2,CCL20,CCL22,CXCL1,CXCL8,IL17D,IL36G,IL37,LCN2,LEP,MMP3,MMP9,PGF,PIK3C2G,PIK3R5,TNFSF8,VEGFA
Leukocyte Extravasation Signaling	5.03	0.0933	2.84	ARHGAP9,CLDN23,CLDN8,ICAM1,ITGAL,ITK,MMP1,MMP10,MMP12,MMP19,MMP3,MMP9,PIK3C2G,PIK3R5,PRKCQ,SELPLG,THY1,TIMP4
LXR/RXR Activation	4.77	0.114	-1.941	APOC1,APOL1,CCL2,IL18RAP,IL36G,IL37,LPL,LYZ,MMP9,PON3,RBP4,S100A8,SERPINA1,TF
Osteoarthritis Pathway	4.49	0.0812	2.324	ADIPOQ,CXCL8,IL18RAP,ITGAL,ITGAX,LEP,MMP1,MMP10,MMP12,MMP3,MMP9,NAMPT,PGF,PPARD,PPARG,RBP4,S100A8,S100A9,VEGFA
Role of Pattern Recognition Receptors in Recognition of Bacteria and Viruses	4.29	0.0962	1.342	C1QB,CCL5,CLEC7A,CXCL8,IL17D,IL36G,IL37,LEP,OAS1,OAS2,OAS3,PIK3C2G,PIK3R5,PRKCQ,TNFSF8
Primary Immunodeficiency Signaling	4.2	0.167	#NUM!	CD3D,CD3E,CIITA,ICOS,IL2RG,IL7R,JAK3,LCK,PTPRC
Role of IL-17A in Psoriasis	3.68	0.357	2.236	CCL20,CXCL1,CXCL8,S100A8,S100A9
LPS/IL-1 Mediated Inhibition of RXR Function	3.54	0.0714	#NUM!	ACOX2,ALDH3A2,APOC1,CYP2J2,FABP4,FABP7,FMO5,GSTA3,GSTM3,GSTM5,HMGCS2,HS3ST3A1,HS3ST6,IL18RAP,IL36G,IL37,MGST1,SMOX
HIF1α Signaling	3.5	0.0769	2	EGF,MMP1,MMP10,MMP12,MMP19,MMP3,MMP9,PGF,PIK3C2G,PIK3R5,PRKCQ,RORC,SERPINE1,SLC2A1,TF,VEGFA
HOTAIR Regulatory Pathway	3.5	0.0859	1.604	AR,ICAM1,IRF1,MMP1,MMP10,MMP12,MMP19,MMP3,MMP9,PIK3C2G,PIK3R5,WIF1,WNT2B,WNT5A
Inhibition of Matrix Metalloproteases	3.4	0.179	-2.646	MMP1,MMP10,MMP12,MMP19,MMP3,MMP9,TIMP4
Pathogenesis of Multiple Sclerosis	3.29	0.444	#NUM!	CCL5,CCR5,CXCL10,CXCL9
Role of IL-17A in Arthritis	3.22	0.14	#NUM!	CCL2,CCL20,CCL5,CXCL1,CXCL8,MMP1,PIK3C2G,PIK3R5
Role of Macrophages, Fibroblasts and Endothelial Cells in Rheumatoid Arthritis	3.19	0.0615	#NUM!	CCL2,CCL5,CXCL8,ICAM1,IL18RAP,IL32,IL36G,IL37,MMP1,MMP3,PGF,PIK3C2G,PIK3R5,PRKCQ,SELE,SOCS3,VEGFA,WIF1,WNT2B,WNT5A
IL-12 Signaling and Production in Macrophages	3.1	0.0882	#NUM!	APOC1,APOL1,IL12RB1,IRF1,LYZ,PIK3C2G,PIK3R5,PPARG,PRKCQ,RBP4,S100A8,SERPINA1
Bladder Cancer Signaling	3.1	0.0948	#NUM!	CXCL8,EGF,MMP1,MMP10,MMP12,MMP19,MMP3,MMP9,PGF,THBS1,VEGFA
Role of Tissue Factor in Cancer	3.1	0.0948	#NUM!	CXCL1,CXCL8,FGR,HBEGF,LCK,MMP1,PIK3C2G,PIK3R5,PLAUR,RPS6KA6,VEGFA
Hepatic Fibrosis Signaling Pathway	3.06	0.0549	1.342	AGTR1,CACNB4,CCL2,CCL5,CXCL8,ICAM1,IL18RAP,IL36G,IL37,ITGAL,ITGAX,LEP,MMP1,PGF,PIK3C2G,PIK3R5,PPARG,PRKCQ,SERPINE1,TF,VEGFA,WNT2B,WNT5A
PD-1, PD-L1 cancer immunotherapy pathway	2.77	0.0943	-1.897	CD274,CD28,IL2RA,IL2RG,JAK3,LCK,LCP2,PIK3C2G,PIK3R5,PRKCQ
Natural Killer Cell Signaling	2.73	0.0704	2.496	CD48,IL12RB1,IL18RAP,ITGAL,JAK3,KLRB1,LCK,LCP2,PAK3,PIK3C2G,PIK3R5,PRKCQ,SH2D1A,ULBP2
Role of JAK1 and JAK3 in γc Cytokine Signaling	2.73	0.116	#NUM!	IL2RA,IL2RG,IL4R,IL7R,JAK3,PIK3C2G,PIK3R5,SOCS3
Cardiac Hypertrophy Signaling (Enhanced)	2.68	0.0483	1.147	ADRB1,AGTR1,CACNB4,CXCL8,HSPB7,IL12RB1,IL13RA2,IL17D,IL18RAP,IL2RA,IL2RG,IL36G,IL37,IL4R,IL7R,ITGAL,ITGAX,LEP,PIK3C2G,PIK3R5,PLN,PRKCQ,TG,TNFSF8,WNT2B,WNT5A
Role of Cytokines in Mediating Communication between Immune Cells	2.65	0.13	#NUM!	CXCL8,IL22,IL24,IL26,IL32,IL36G,IL37
Tryptophan Degradation to 2-amino-3-carboxymuconate Semialdehyde	2.59	0.5	#NUM!	KMO,KYNU,TDO2
IL-17A Signaling in Gastric Cells	2.57	0.192	#NUM!	CCL20,CCL5,CXCL1,CXCL10,CXCL8
ErbB Signaling	2.57	0.0957	-0.333	AREG,BTC,EGF,ERBB4,HBEGF,PAK3,PIK3C2G,PIK3R5,PRKCQ
Neuroprotective Role of THOP1 in Alzheimer's Disease	2.49	0.0847	1.414	GZMA,GZMB,KLK6,MMP9,PRSS27,PRSS53,TAC1,TMPRSS11D,TMPRSS11E,TMPRSS4
HMGB1 Signaling	2.43	0.0719	1.134	CCL2,CXCL8,ICAM1,IL17D,IL36G,IL37,LEP,PIK3C2G,PIK3R5,SELE,SERPINE1,TNFSF8
Axonal Guidance Signaling	2.39	0.0474	#NUM!	ADAM19,ADAM22,ADAM8,ADAMDEC1,ADAMTS12,EGF,EPHA1,EPHB1,ITGAL,ITGAX,MMP1,MMP10,MMP12,MMP3,MMP9,PAK3,PGF,PIK3C2G,PIK3R5,PRKCQ,SEMA3E,VEGFA,WNT2B,WNT5A
FXR/RXR Activation	2.31	0.0794	#NUM!	APOC1,APOL1,IL36G,IL37,LPL,PON3,PPARG,RBP4,SERPINA1,TF
Pancreatic Adenocarcinoma Signaling	2.31	0.0794	1.265	BIRC5,EGF,GPLD1,HBEGF,JAK3,MMP9,PGF,PIK3C2G,PIK3R5,VEGFA
IL-23 Signaling Pathway	2.3	0.13	-0.447	IL12RB1,IL22,PIK3C2G,PIK3R5,RORC,SOCS3
TR/RXR Activation	2.28	0.0952	#NUM!	ADRB1,DIO2,PCK1,PIK3C2G,PIK3R5,RAB3B,SLC2A1,THRSP
IL-6 Signaling	2.28	0.0781	0.632	CXCL8,HSPB7,IL18RAP,IL36G,IL37,PIK3C2G,PIK3R5,SOCS3,TNFAIP6,VEGFA
IL-8 Signaling	2.12	0.0616	1.941	CXCL1,CXCL8,EGF,GPLD1,HBEGF,ICAM1,ITGAX,MMP9,PGF,PIK3C2G,PIK3R5,PRKCQ,VEGFA
Salvage Pathways of Pyrimidine Deoxyribonucleotides	2.12	0.333	#NUM!	APOBEC3B,TYMP,UPP1
STAT3 Pathway	2.12	0.0741	0.447	EGF,IL12RB1,IL13RA2,IL18RAP,IL2RA,IL2RG,IL4R,IL7R,SOCS3,VEGFA
IL-9 Signaling	2.08	0.143	0.447	IL2RG,JAK3,PIK3C2G,PIK3R5,SOCS3
Colorectal Cancer Metastasis Signaling	2.08	0.0558	2.324	BIRC5,EGF,JAK3,MMP1,MMP10,MMP12,MMP19,MMP3,MMP9,PGF,PIK3C2G,PIK3R5,VEGFA,WNT2B,WNT5A
Interferon Signaling	2.03	0.139	2.236	IFI6,IRF1,ISG15,MX1,OAS1
Clathrin-mediated Endocytosis Signaling	2	0.0622	#NUM!	APOC1,APOL1,EGF,LYZ,PGF,PIK3C2G,PIK3R5,RBP4,S100A8,SERPINA1,TF,VEGFA
Systemic Lupus Erythematosus In B Cell Signaling Pathway	1.99	0.0542	0.775	CD5,CXCL8,FGR,IL17D,IL36G,IL37,ISG15,ISG20,LCK,LEP,LILRB3,PIK3C2G,PIK3R5,PRKCQ,TNFSF8
Complement System	1.99	0.135	#NUM!	C1QB,C2,C7,CFB,ITGAX
Role of MAPK Signaling in Inhibiting the Pathogenesis of Influenza	1.95	0.0921	1.89	CCL2,CCL5,CXCL10,CXCL8,PLA2G2A,PLA2G4D,PNPLA3
TREM1 Signaling	1.94	0.0909	2.646	CCL2,CD83,CD86,CIITA,CXCL8,ICAM1,ITGAX
IL-15 Signaling	1.94	0.0909	1.89	CXCL8,GZMB,IL2RG,JAK3,LCK,PIK3C2G,PIK3R5
Differential Regulation of Cytokine Production in Intestinal Epithelial Cells by IL-17A and IL-17F	1.94	0.174	2	CCL2,CCL5,CXCL1,LCN2
IL-15 Production	1.92	0.0732	1.667	CSF2RA,EPHA1,EPHB1,ERBB4,FGR,IRF1,ITK,JAK3,LCK
VDR/RXR Activation	1.92	0.0897	0.378	CCL5,CXCL10,CYP27B1,KLK6,MXD1,PPARD,PRKCQ
Neuroinflammation Signaling Pathway	1.91	0.0508	1.807	BIRC5,CCL2,CCL5,CD86,CXCL10,CXCL8,ICAM1,IL34,JAK3,MMP3,MMP9,PIK3C2G,PIK3R5,PLA2G2A,PLA2G4D,SNCA
GP6 Signaling Pathway	1.85	0.0709	1.89	COL4A4,COL6A5,COL6A6,FYB1,ITK,LCP2,PIK3C2G,PIK3R5,PRKCQ
NAD biosynthesis II (from tryptophan)	1.84	0.25	#NUM!	KMO,KYNU,TDO2
IL-2 Signaling	1.82	0.0984	1.633	IL2RA,IL2RG,JAK3,LCK,PIK3C2G,PIK3R5
Kinetochore Metaphase Signaling Pathway	1.82	0.0762	1.89	BIRC5,BUB1,CCNB1,CENPE,CENPN,KIF2C,SPC25,TTK
VEGF Family Ligand-Receptor Interactions	1.77	0.0833	1.89	PGF,PIK3C2G,PIK3R5,PLA2G2A,PLA2G4D,PRKCQ,VEGFA
Retinol Biosynthesis	1.75	0.114	0	AKR1B10,DHRS9,LIPG,LPL,PNPLA3
Prolactin Signaling	1.73	0.0814	0	IRF1,KCNMB4,PIK3C2G,PIK3R5,PRKCQ,PRLR,SOCS3
Role of IL-17F in Allergic Inflammatory Airway Diseases	1.72	0.111	1	CCL2,CXCL1,CXCL10,CXCL8,RPS6KA6
Phospholipases	1.68	0.0909	0.447	GPLD1,LIPG,LPL,PLA2G2A,PLA2G4D,PNPLA3
Production of Nitric Oxide and Reactive Oxygen Species in Macrophages	1.67	0.0576	1.508	APOC1,APOL1,IRF1,JAK3,LYZ,PIK3C2G,PIK3R5,PRKCQ,RBP4,S100A8,SERPINA1
IL-17A Signaling in Airway Cells	1.66	0.0896	1	CCL20,CXCL1,IL19,JAK3,PIK3C2G,PIK3R5
Synaptogenesis Signaling Pathway	1.62	0.0481	0.535	CACNB4,CDH26,CDH3,EPHA1,EPHB1,FGR,LCK,LRP8,NRXN1,PIK3C2G,PIK3R5,SNCA,SYN2,SYT17,THBS1
Sperm Motility	1.6	0.0512	1	CNGA1,CSF2RA,EPHA1,EPHB1,ERBB4,FGR,ITK,JAK3,LCK,PLA2G2A,PLA2G4D,PNPLA3,PRKCQ
Neuregulin Signaling	1.59	0.0684	0	AREG,BTC,EGF,ERBB4,HBEGF,ITGAL,ITGAX,PRKCQ
Nitric Oxide Signaling in the Cardiovascular System	1.55	0.0672	0.378	ADRB1,CACNB4,PGF,PIK3C2G,PIK3R5,PLN,PRKCQ,VEGFA
IL-10 Signaling	1.54	0.0833	#NUM!	CCR5,IL18RAP,IL36G,IL37,IL4R,SOCS3
Airway Inflammation in Asthma	1.53	0.125	#NUM!	CCL2,CCL20,CXCL8,MMP9
Glioma Invasiveness Signaling	1.53	0.0822	1.633	MMP9,PIK3C2G,PIK3R5,PLAU,PLAUR,TIMP4
3-phosphoinositide Biosynthesis	1.53	0.0542	0.632	ACP5,ATP1A2,CA3,PIK3C2G,PIK3R5,PPP1R1A,PPP1R1B,PTPN22,PTPN7,PTPRC,SOCS3
Glutathione-mediated Detoxification	1.5	0.121	-2	GSTA3,GSTM3,GSTM5,MGST1
Differential Regulation of Cytokine Production in Macrophages and T Helper Cells by IL-17A and IL-17F	1.43	0.167	#NUM!	CCL2,CCL5,CXCL1
Coagulation System	1.43	0.114	0	PLAU,PLAUR,SERPINA1,SERPINE1
Noradrenaline and Adrenaline Degradation	1.43	0.114	0	ADH1B,ALDH3A2,DHRS9,SMOX
IL-7 Signaling Pathway	1.41	0.0769	1.633	IL2RG,IL7R,JAK3,PIK3C2G,PIK3R5,SLC2A1
Acute Phase Response Signaling	1.39	0.0541	0.816	C1QB,C2,CFB,IL36G,IL37,RBP4,SERPINA1,SERPINE1,SOCS3,TF
eNOS Signaling	1.36	0.0566	0.816	AQP9,CCNA2,CHRM3,CNGA1,PGF,PIK3C2G,PIK3R5,PRKCQ,VEGFA
Role of MAPK Signaling in the Pathogenesis of Influenza	1.35	0.0741	#NUM!	CCL2,CCL5,CXCL10,PLA2G2A,PLA2G4D,PNPLA3
Role of Osteoblasts, Osteoclasts and Chondrocytes in Rheumatoid Arthritis	1.27	0.0491	#NUM!	ACP5,IL18RAP,IL36G,IL37,MMP1,MMP3,PIK3C2G,PIK3R5,WIF1,WNT2B,WNT5A
PI3K/AKT Signaling	1.2	0.0503	#NUM!	IL12RB1,IL13RA2,IL18RAP,IL2RA,IL2RG,IL4R,IL7R,ITGAL,ITGAX,JAK3
Superpathway of Inositol Phosphate Compounds	1.16	0.0472	0.632	ACP5,ATP1A2,CA3,PIK3C2G,PIK3R5,PPP1R1A,PPP1R1B,PTPN22,PTPN7,PTPRC,SOCS3
Oncostatin M Signaling	1.15	0.093	2	JAK3,MMP1,MMP3,PLAU
Crosstalk between Dendritic Cells and Natural Killer Cells	1.15	0.0659	2.236	CCR7,CD28,CD83,CD86,IL2RG,ITGAL
Role of PI3K/AKT Signaling in the Pathogenesis of Influenza	1.15	0.0758	1	CCL5,CCR5,PIK3C2G,PIK3R5,PLAC8
Tumoricidal Function of Hepatic Natural Killer Cells	1.15	0.125	#NUM!	GZMB,ICAM1,ITGAL
Tryptophan Degradation III (Eukaryotic)	1.15	0.125	#NUM!	KMO,KYNU,TDO2
p38 MAPK Signaling	1.15	0.0593	0.816	HSPB7,IL18RAP,IL36G,IL37,PLA2G2A,PLA2G4D,RPS6KA6
Insulin Secretion Signaling Pathway	1.15	0.0448	0.905	CACNB4,CHRM3,FGR,JAK3,LCK,NALCN,PCSK1,PIK3C2G,PIK3R5,PRKCQ,PRLR,SLC2A1
IL-4 Signaling	1.15	0.0652	#NUM!	IL2RG,IL4R,JAK3,NR3C2,PIK3C2G,PIK3R5
Erythropoietin Signaling Pathway	1.14	0.0508	0.333	CXCL8,IL17D,IL36G,IL37,LEP,PIK3C2G,PIK3R5,PRKCQ,TNFSF8
D-myo-inositol (1,4,5,6)-Tetrakisphosphate Biosynthesis	1.14	0.0508	0.707	ACP5,ATP1A2,CA3,PPP1R1A,PPP1R1B,PTPN22,PTPN7,PTPRC,SOCS3
D-myo-inositol (3,4,5,6)-tetrakisphosphate Biosynthesis	1.14	0.0508	0.707	ACP5,ATP1A2,CA3,PPP1R1A,PPP1R1B,PTPN22,PTPN7,PTPRC,SOCS3
Renin-Angiotensin Signaling	1.14	0.0583	0.378	AGTR1,CCL2,CCL5,PAK3,PIK3C2G,PIK3R5,PRKCQ
Tryptophan Degradation X (Mammalian, via Tryptamine)	1.13	0.12	#NUM!	AKR1B10,ALDH3A2,SMOX
Fcγ Receptor-mediated Phagocytosis in Macrophages and Monocytes	1.13	0.0638	0.816	FGR,FYB1,GPLD1,LCP2,PIK3C2G,PRKCQ
Growth Hormone Signaling	1.08	0.0704	-0.447	PIK3C2G,PIK3R5,PRKCQ,RPS6KA6,SOCS3
Salvage Pathways of Pyrimidine Ribonucleotides	1.06	0.0612	0.816	APOBEC3B,PAK3,PCK1,PRKCQ,TTK,UPP1
Breast Cancer Regulation by Stathmin1	1.05	0.0355	1.528	ADRB1,AGTR1,CCR5,CCR7,CHRM3,CXCR6,EGF,FPR1,FPR3,GPR171,GPR183,GPR65,LGR5,MMP9,P2RY2,PGF,PIK3C2G,PIK3R5,PRKCQ,TSHR,VEGFA
Ovarian Cancer Signaling	1.02	0.0506	0.816	EGF,MMP9,PGF,PIK3C2G,PIK3R5,VEGFA,WNT2B,WNT5A
3-phosphoinositide Degradation	1.01	0.0476	0.707	ACP5,ATP1A2,CA3,PPP1R1A,PPP1R1B,PTPN22,PTPN7,PTPRC,SOCS3
Xenobiotic Metabolism CAR Signaling Pathway	1.01	0.0476	-2.333	ALDH3A2,FMO5,GSTA3,GSTM3,GSTM5,HS3ST3A1,HS3ST6,MGST1,PRKCQ
Xenobiotic Metabolism Signaling	0.983	0.0415	#NUM!	ALDH3A2,FMO5,GSTA3,GSTM3,GSTM5,HS3ST3A1,HS3ST6,MGST1,PIK3C2G,PIK3R5,PRKCQ,SMOX
Xenobiotic Metabolism PXR Signaling Pathway	0.983	0.0469	-1.667	ALDH3A2,GSTA3,GSTM3,GSTM5,HS3ST3A1,HS3ST6,MGST1,PRKCQ,SMOX
D-myo-inositol-5-phosphate Metabolism	0.975	0.0466	0.707	ACP5,ATP1A2,CA3,PPP1R1A,PPP1R1B,PTPN22,PTPN7,PTPRC,SOCS3
NF-κB Activation by Viruses	0.955	0.0641	1	CCR5,LCK,PIK3C2G,PIK3R5,PRKCQ
CCR3 Signaling in Eosinophils	0.947	0.0519	1.134	CCL26,PAK3,PIK3C2G,PIK3R5,PLA2G2A,PLA2G4D,PRKCQ
HER-2 Signaling in Breast Cancer	0.947	0.0459	1.667	AREG,BIRC5,EGF,FGR,HBEGF,LCK,PIK3C2G,PIK3R5,PRKCQ
White Adipose Tissue Browning Pathway	0.936	0.0515	0.378	CACNB4,DIO2,KLB,LEP,PLIN1,PPARG,VEGFA
Renal Cell Carcinoma Signaling	0.928	0.0625	#NUM!	PAK3,PIK3C2G,PIK3R5,SLC2A1,VEGFA
Ethanol Degradation II	0.914	0.0938	#NUM!	ADH1B,ALDH3A2,DHRS9
Estrogen Receptor Signaling	0.907	0.0371	2.138	CACNB4,EGF,JAK3,LEP,MMP1,MMP10,MMP12,MMP19,MMP3,MMP9,PGF,PIK3C2G,PIK3R5,PRKCQ,VEGFA
Ephrin Receptor Signaling	0.907	0.0448	#NUM!	EGF,EPHA1,EPHB1,ITGAL,ITGAX,PAK3,PGF,PIK3C2G,VEGFA
Coronavirus Pathogenesis Pathway	0.886	0.0443	-0.333	AGTR1,AR,CCL2,CCL5,CXCL8,OAS1,OAS2,OAS3,SERPINE1
Phenylalanine Degradation IV (Mammalian, via Side Chain)	0.876	0.143	#NUM!	ALDH3A2,SMOX
Antioxidant Action of Vitamin C	0.876	0.0536	-0.447	CSF2RA,GPLD1,PLA2G2A,PLA2G4D,PNPLA3,SLC2A1
MSP-RON Signaling Pathway	0.873	0.069	#NUM!	CCL2,KLK6,PIK3C2G,PIK3R5
Inhibition of Angiogenesis by TSP1	0.873	0.0882	#NUM!	MMP9,THBS1,VEGFA
T Cell Receptor Signaling	0.873	0.0338	2.524	CD28,CD3D,CD3E,CD3G,CD86,CTLA4,FYB1,ICAM1,ICOS,ITGAL,ITK,LCK,LCP2,PIK3C2G,PIK3R5,PRKCQ,PTPN22,PTPN7,PTPRC,TRBC1
Xenobiotic Metabolism General Signaling Pathway	0.873	0.049	-1.134	GSTA3,GSTM3,GSTM5,MGST1,PIK3C2G,PIK3R5,PRKCQ
AMPK Signaling	0.845	0.0413	-0.333	ADIPOQ,ADRB1,CCNA2,CFTR,CHRM3,LEP,PIK3C2G,PIK3R5,RAB27A,SLC2A1
Fc Epsilon RI Signaling	0.836	0.0513	1.633	LCP2,PIK3C2G,PIK3R5,PLA2G2A,PLA2G4D,PRKCQ
CREB Signaling in Neurons	0.836	0.0332	1.342	ADRB1,AGTR1,CACNB4,CCR5,CCR7,CHRM3,CXCR6,EGF,FPR1,FPR3,GPR171,GPR183,GPR65,LGR5,P2RY2,PIK3C2G,PIK3R5,PRKCQ,TSHR,VEGFA
FAK Signaling	0.836	0.0513	#NUM!	EGF,ITGAL,ITGAX,PAK3,PIK3C2G,PIK3R5
Retinoate Biosynthesis I	0.836	0.0833	#NUM!	ADH1B,AKR1B10,DHRS9
Taurine Biosynthesis	0.836	0.5	#NUM!	CDO1
Xenobiotic Metabolism AHR Signaling Pathway	0.836	0.0575	-2.236	ALDH3A2,GSTA3,GSTM3,GSTM5,MGST1
Regulation of Cellular Mechanics by Calpain Protease	0.821	0.0562	#NUM!	CCNA2,CNGA1,EGF,ITGAL,ITGAX
Phagosome Formation	0.821	0.047	#NUM!	CLEC7A,FCGR1B,ITGAL,ITGAX,PIK3C2G,PIK3R5,PRKCQ
ERK/MAPK Signaling	0.818	0.0421	0	HSPB7,ITGAL,ITGAX,PAK3,PIK3C2G,PIK3R5,PLA2G2A,PLA2G4D,PPARG
NAD Signaling Pathway	0.801	0.0464	-0.378	ACADL,EGF,HMGCS2,NAMPT,PIK3C2G,PIK3R5,VEGFA
Docosahexaenoic Acid (DHA) Signaling	0.799	0.0789	#NUM!	BCL2A1,PIK3C2G,PIK3R5
Type II Diabetes Mellitus Signaling	0.799	0.0461	0.447	ADIPOQ,CACNB4,PIK3C2G,PIK3R5,PPARG,PRKCQ,SOCS3
IL-17A Signaling in Fibroblasts	0.799	0.0789	#NUM!	CCL2,LCN2,MMP1
Hepatic Cholestasis	0.747	0.0423	#NUM!	CXCL8,IL17D,IL18RAP,IL36G,IL37,LEP,PRKCQ,TNFSF8
CD40 Signaling	0.733	0.0597	1	ICAM1,JAK3,PIK3C2G,PIK3R5
Aryl Hydrocarbon Receptor Signaling	0.726	0.044	#NUM!	ALDH3A2,CCNA2,GSTA3,GSTM3,GSTM5,HSPB7,MGST1
ErbB4 Signaling	0.726	0.0588	0	ERBB4,PIK3C2G,PIK3R5,PRKCQ
Serotonin Degradation	0.726	0.0588	0	ADH1B,ALDH3A2,DHRS9,SMOX
Regulation Of The Epithelial Mesenchymal Transition By Growth Factors Pathway	0.726	0.0417	1.414	EGF,JAK3,MMP1,MMP9,PIK3C2G,PIK3R5,TNFSF8,WWTR1
p53 Signaling	0.724	0.051	-0.447	BIRC5,PIK3C2G,PIK3R5,SCO2,THBS1
Thyronamine and Iodothyronamine Metabolism	0.724	0.333	#NUM!	DIO2
1,25-dihydroxyvitamin D3 Biosynthesis	0.724	0.333	#NUM!	CYP27B1
Glycerol-3-phosphate Shuttle	0.724	0.333	#NUM!	GPD1
Thyroid Hormone Metabolism I (via Deiodination)	0.724	0.333	#NUM!	DIO2
SPINK1 General Cancer Pathway	0.724	0.058	0	GZMA,JAK3,PIK3C2G,PIK3R5
RAR Activation	0.714	0.0408	#NUM!	ADH1B,AKR1B10,DHRS9,MMP1,PRKCQ,RBP4,VEGFA,ZBTB16
B Cell Development	0.714	0.0698	#NUM!	CD86,IL7R,PTPRC
VEGF Signaling	0.714	0.0505	1.342	PGF,PIK3C2G,PIK3R5,SH2D2A,VEGFA
GM-CSF Signaling	0.714	0.0571	#NUM!	BCL2A1,CSF2RA,PIK3C2G,PIK3R5
iCOS-iCOSL Signaling in T Helper Cells	0.71	0.033	2.53	CD28,CD3D,CD3E,CD3G,CD86,ICOS,IL2RA,IL2RG,ITK,LCK,LCP2,PIK3C2G,PIK3R5,PRKCQ,PTPRC,TRBC1
p70S6K Signaling	0.706	0.0455	0.816	AGTR1,IL2RG,IL4R,PIK3C2G,PIK3R5,PRKCQ
The Visual Cycle	0.706	0.1	#NUM!	AKR1B10,DHRS9
ERK5 Signaling	0.69	0.0556	#NUM!	EGF,FOSL1,RPS6KA6,SH2D2A
Putrescine Degradation III	0.676	0.0952	#NUM!	ALDH3A2,SMOX
Adipogenesis pathway	0.676	0.0444	#NUM!	FABP4,LEP,LPL,PLIN1,PPARG,WNT5A
NRF2-mediated Oxidative Stress Response	0.674	0.038	#NUM!	CYP2J2,FOSL1,GSTA3,GSTM3,GSTM5,MGST1,PIK3C2G,PIK3R5,PRKCQ
Leptin Signaling in Obesity	0.668	0.0541	-1	LEP,PIK3C2G,PIK3R5,SOCS3
Caveolar-mediated Endocytosis Signaling	0.666	0.0533	#NUM!	CD48,EGF,ITGAL,ITGAX
Telomerase Signaling	0.666	0.0467	0.447	EGF,IL2RA,IL2RG,PIK3C2G,PIK3R5
Ephrin A Signaling	0.666	0.0638	#NUM!	EPHA1,PIK3C2G,PIK3R5
CDP-diacylglycerol Biosynthesis I	0.666	0.0909	#NUM!	GPAM,PNPLA3
Pyrimidine Deoxyribonucleotides De Novo Biosynthesis I	0.666	0.0909	#NUM!	PCK1,RRM2
Spermine and Spermidine Degradation I	0.666	0.25	#NUM!	SMOX
Phenylethylamine Degradation I	0.666	0.25	#NUM!	ALDH3A2
Melatonin Degradation II	0.666	0.25	#NUM!	SMOX
L-cysteine Degradation I	0.666	0.25	#NUM!	CDO1
Gαq Signaling	0.666	0.0412	-1.134	AGTR1,CHRM3,GPLD1,PIK3C2G,PIK3R5,PRKCQ,RGS18
PPAR Signaling	0.666	0.0467	-1.342	IL18RAP,IL36G,IL37,PPARD,PPARG
Macropinocytosis Signaling	0.666	0.0526	#NUM!	EGF,PIK3C2G,PIK3R5,PRKCQ
Opioid Signaling Pathway	0.666	0.0362	-0.333	CACNB4,FGR,LCK,PIK3C2G,PRKCQ,RGS1,RGS18,RGS20,RPS6KA6,SCN7A
MSP-RON Signaling In Cancer Cells Pathway	0.666	0.0435	1.633	KLK6,PGF,PIK3C2G,PIK3R5,PLAUR,VEGFA
Angiopoietin Signaling	0.658	0.0519	#NUM!	BIRC5,PAK3,PIK3C2G,PIK3R5
Paxillin Signaling	0.658	0.0463	#NUM!	ITGAL,ITGAX,PAK3,PIK3C2G,PIK3R5
Apelin Cardiac Fibroblast Signaling Pathway	0.656	0.087	#NUM!	AGTR1,SERPINE1
Maturity Onset Diabetes of Young (MODY) Signaling	0.648	0.0513	#NUM!	ADIPOQ,APOC1,APOL1,CACNB4
IL-22 Signaling	0.631	0.0833	#NUM!	IL22,SOCS3
Phosphatidylglycerol Biosynthesis II (Non-plastidic)	0.631	0.0833	#NUM!	GPAM,PNPLA3
Chemokine Signaling	0.623	0.05	1	CCL2,CCL5,CCR5,PIK3C2G
Triacylglycerol Degradation	0.616	0.0588	#NUM!	LIPG,LPL,PNPLA3
Bupropion Degradation	0.607	0.08	#NUM!	CYP2J2,CYP4F8
Creatine-phosphate Biosynthesis	0.607	0.2	#NUM!	CKMT2
α-tocopherol Degradation	0.607	0.2	#NUM!	CYP4F8
UVB-Induced MAPK Signaling	0.607	0.0577	#NUM!	PIK3C2G,PIK3R5,PRKCQ
JAK/Stat Signaling	0.607	0.0488	0	JAK3,PIK3C2G,PIK3R5,SOCS3
Amyotrophic Lateral Sclerosis Signaling	0.599	0.0435	1	CACNB4,PGF,PIK3C2G,PIK3R5,VEGFA
Semaphorin Neuronal Repulsive Signaling Pathway	0.578	0.0397	-1.342	ITGAL,ITGAX,PAK3,PIK3C2G,PIK3R5,SEMA3E
MSP-RON Signaling In Macrophages Pathway	0.578	0.0427	0.447	CIITA,KLK6,PIK3C2G,PIK3R5,SOCS3
PAK Signaling	0.57	0.0424	#NUM!	ITGAL,ITGAX,PAK3,PIK3C2G,PIK3R5
NAD Salvage Pathway II	0.57	0.0741	#NUM!	ACP5,ENPP5
Lymphotoxin β Receptor Signaling	0.569	0.0545	#NUM!	CXCL1,PIK3C2G,PIK3R5
EGF Signaling	0.569	0.0545	#NUM!	EGF,PIK3C2G,PIK3R5
Role of NANOG in Mammalian Embryonic Stem Cell Pluripotency	0.558	0.0417	#NUM!	JAK3,PIK3C2G,PIK3R5,WNT2B,WNT5A
Ceramide Biosynthesis	0.558	0.167	#NUM!	SPTLC2
Glycerol Degradation I	0.558	0.167	#NUM!	GPD1
NAD Biosynthesis III	0.558	0.167	#NUM!	NAMPT
Endothelin-1 Signaling	0.553	0.0366	0.378	GPLD1,PIK3C2G,PIK3R5,PLA2G2A,PLA2G4D,PNPLA3,PRKCQ
CNTF Signaling	0.548	0.0526	#NUM!	PIK3C2G,PIK3R5,RPS6KA6
Role of p14/p19ARF in Tumor Suppression	0.539	0.069	#NUM!	PIK3C2G,PIK3R5
Nicotine Degradation III	0.536	0.0517	#NUM!	CYP2J2,CYP4F8,FMO5
Regulation of the Epithelial-Mesenchymal Transition Pathway	0.529	0.0359	#NUM!	EGF,JAK3,MMP9,PIK3C2G,PIK3R5,WNT2B,WNT5A
Dopamine Degradation	0.521	0.0667	#NUM!	ALDH3A2,SMOX
Reelin Signaling in Neurons	0.516	0.0397	1.342	FGR,LCK,LRP8,PIK3C2G,PIK3R5
T Cell Exhaustion Signaling Pathway	0.516	0.0294	1.155	CD274,CD28,CD3D,CD3E,CD3G,CD86,CTLA4,GZMB,IL12RB1,JAK3,PIK3C2G,PIK3R5,PRDM1,PRKCQ,TRBC1,VEGFA
Aldosterone Signaling in Epithelial Cells	0.493	0.0366	0	HSPB7,KCNMB4,NR3C2,PIK3C2G,PIK3R5,PRKCQ
Acetone Degradation I (to Methylglyoxal)	0.484	0.0625	#NUM!	CYP2J2,CYP4F8
fMLP Signaling in Neutrophils	0.474	0.0382	#NUM!	FPR1,FPR3,PIK3C2G,PIK3R5,PRKCQ
Thrombopoietin Signaling	0.474	0.0476	#NUM!	PIK3C2G,PIK3R5,PRKCQ
HGF Signaling	0.466	0.0379	#NUM!	ITGAL,ITGAX,PIK3C2G,PIK3R5,PRKCQ
Role of JAK2 in Hormone-like Cytokine Signaling	0.453	0.0588	#NUM!	PRLR,SOCS3
ErbB2-ErbB3 Signaling	0.453	0.0462	#NUM!	JAK3,PIK3C2G,PIK3R5
Apelin Cardiomyocyte Signaling Pathway	0.451	0.0404	1	PIK3C2G,PIK3R5,PLN,PRKCQ
Pyridoxal 5'-phosphate Salvage Pathway	0.447	0.0455	#NUM!	PAK3,PRKCQ,TTK
Nicotine Degradation II	0.447	0.0455	#NUM!	CYP2J2,CYP4F8,FMO5
Superpathway of Melatonin Degradation	0.447	0.0455	#NUM!	CYP2J2,CYP4F8,SMOX
Dendritic Cell Maturation	0.442	0.0282	1.732	CCR7,CD1B,CD3D,CD3E,CD3G,CD83,CD86,FCGR1B,ICAM1,IL32,IL36G,IL37,LEP,PIK3C2G,PIK3R5,TRBC1
Neuropathic Pain Signaling In Dorsal Horn Neurons	0.442	0.0396	0	PIK3C2G,PIK3R5,PRKCQ,TAC1
Wnt/β-catenin Signaling	0.442	0.0347	1	CDH3,PPARD,SOX5,WIF1,WNT2B,WNT5A
Eicosanoid Signaling	0.442	0.0448	#NUM!	PLA2G2A,PLA2G4D,PNPLA3
mTOR Signaling	0.438	0.033	-0.447	GPLD1,PGF,PIK3C2G,PIK3R5,PRKCQ,RPS6KA6,VEGFA
Rac Signaling	0.435	0.0362	#NUM!	ITGAL,ITGAX,PAK3,PIK3C2G,PIK3R5
MIF-mediated Glucocorticoid Regulation	0.435	0.0556	#NUM!	PLA2G2A,PLA2G4D
Iron homeostasis signaling pathway	0.432	0.036	#NUM!	ATP6V0A4,EGF,HIF3A,JAK3,TF
Apelin Endothelial Signaling Pathway	0.432	0.036	1.342	CCL2,ICAM1,PIK3C2G,PIK3R5,PRKCQ
Virus Entry via Endocytic Pathways	0.424	0.0385	#NUM!	FOLR1,PIK3C2G,PIK3R5,PRKCQ
CD28 Signaling in T Helper Cells	0.417	0.0283	1.897	CD28,CD3D,CD3E,CD3G,CD86,CTLA4,ITK,LCK,LCP2,PIK3C2G,PIK3R5,PRKCQ,PTPRC,TRBC1
Endocannabinoid Cancer Inhibition Pathway	0.405	0.035	-0.447	PGF,PIK3C2G,PIK3R5,SPTLC2,VEGFA
Dilated Cardiomyopathy Signaling Pathway	0.383	0.0342	0	ADRB1,CACNB4,DSC2,PLN,TNNC1
Ketogenesis	0.383	0.0909	#NUM!	HMGCS2
Role of MAPK Signaling in Promoting the Pathogenesis of Influenza	0.358	0.0357	0	ATP6V0A4,PLA2G2A,PLA2G4D,PNPLA3
Glycogen Degradation II	0.355	0.0833	#NUM!	TYMP
Mineralocorticoid Biosynthesis	0.355	0.0833	#NUM!	HSD3B1
Communication between Innate and Adaptive Immune Cells	0.349	0.0275	#NUM!	CCL5,CCR7,CD28,CD3D,CD3E,CD3G,CD83,CD86,CXCL10,CXCL8,IL36G,IL37,TRBC1
MIF Regulation of Innate Immunity	0.341	0.0455	#NUM!	PLA2G2A,PLA2G4D
IL-3 Signaling	0.341	0.038	#NUM!	PIK3C2G,PIK3R5,PRKCQ
Thyroid Cancer Signaling	0.341	0.038	#NUM!	CXCL8,PIK3C2G,PIK3R5
Estrogen Biosynthesis	0.341	0.0455	#NUM!	CYP2J2,CYP4F8
Oleate Biosynthesis II (Animals)	0.341	0.0769	#NUM!	FADS2
NAD Phosphorylation and Dephosphorylation	0.341	0.0769	#NUM!	ACP5
Guanosine Nucleotides Degradation III	0.341	0.0769	#NUM!	XDH
Glucocorticoid Biosynthesis	0.341	0.0769	#NUM!	HSD3B1
FLT3 Signaling in Hematopoietic Progenitor Cells	0.334	0.0375	#NUM!	PIK3C2G,PIK3R5,RPS6KA6
BEX2 Signaling Pathway	0.326	0.037	#NUM!	NHLH2,PGF,VEGFA
Glycogen Degradation III	0.325	0.0714	#NUM!	TYMP
Urate Biosynthesis/Inosine 5'-phosphate Degradation	0.325	0.0714	#NUM!	XDH
Dermatan Sulfate Biosynthesis (Late Stages)	0.325	0.0435	#NUM!	HS3ST3A1,HS3ST6
Mevalonate Pathway I	0.325	0.0714	#NUM!	HMGCS2
Apelin Pancreas Signaling Pathway	0.325	0.0435	#NUM!	PIK3C2G,PIK3R5
iNOS Signaling	0.315	0.0426	#NUM!	IRF1,JAK3
Triacylglycerol Biosynthesis	0.315	0.0426	#NUM!	GPAM,PNPLA3
FcγRIIB Signaling in B Lymphocytes	0.312	0.0353	#NUM!	CACNB4,PIK3C2G,PIK3R5
LPS-stimulated MAPK Signaling	0.312	0.0353	#NUM!	PIK3C2G,PIK3R5,PRKCQ
T Helper Cell Differentiation	0.312	0.0267	#NUM!	CD28,CD3D,CD3E,CD3G,CD86,ICOS,IL12RB1,IL2RA,IL2RG,IL4R,RORC,TRBC1
nNOS Signaling in Skeletal Muscle Cells	0.312	0.0417	#NUM!	CACNB4,SNTB1
Choline Biosynthesis III	0.312	0.0667	#NUM!	GPLD1
Chondroitin Sulfate Biosynthesis (Late Stages)	0.312	0.0417	#NUM!	HS3ST3A1,HS3ST6
PEDF Signaling	0.312	0.0357	#NUM!	PIK3C2G,PIK3R5,PPARG
Glioma Signaling	0.309	0.0323	0	EGF,PIK3C2G,PIK3R5,PRKCQ
PDGF Signaling	0.306	0.0349	#NUM!	JAK3,PIK3C2G,PIK3R5
CTLA4 Signaling in Cytotoxic T Lymphocytes	0.303	0.0263	#NUM!	CD28,CD3D,CD3E,CD3G,CD86,CTLA4,LCK,LCP2,PIK3C2G,PIK3R5,PTPN22,TRBC1
Melanoma Signaling	0.303	0.04	#NUM!	PIK3C2G,PIK3R5
Granzyme B Signaling	0.303	0.0625	#NUM!	GZMB
Chondroitin Sulfate Degradation (Metazoa)	0.303	0.0625	#NUM!	CEMIP
Adenosine Nucleotides Degradation II	0.303	0.0625	#NUM!	XDH
Parkinson's Signaling	0.303	0.0625	#NUM!	SNCA
14-3-3-mediated Signaling	0.3	0.0315	1	PIK3C2G,PIK3R5,PRKCQ,SNCA
P2Y Purigenic Receptor Signaling Pathway	0.288	0.031	1	P2RY2,PIK3C2G,PIK3R5,PRKCQ
Dermatan Sulfate Degradation (Metazoa)	0.288	0.0588	#NUM!	CEMIP
Histamine Degradation	0.288	0.0588	#NUM!	ALDH3A2
Acute Myeloid Leukemia Signaling	0.282	0.033	#NUM!	CSF2RA,PIK3C2G,PIK3R5
Glioblastoma Multiforme Signaling	0.282	0.0292	-0.447	EGF,PIK3C2G,PIK3R5,WNT2B,WNT5A
Integrin Signaling	0.281	0.0282	0	BCAR3,ITGAL,ITGAX,PAK3,PIK3C2G,PIK3R5
Gα12/13 Signaling	0.277	0.0301	-1	CDH26,CDH3,PIK3C2G,PIK3R5
RhoGDI Signaling	0.277	0.0279	-1	ARHGAP9,CDH26,CDH3,ITGAL,ITGAX,PAK3
Androgen Biosynthesis	0.277	0.0556	#NUM!	HSD3B1
γ-linolenate Biosynthesis II (Animals)	0.277	0.0556	#NUM!	FADS2
Superpathway of Geranylgeranyldiphosphate Biosynthesis I (via Mevalonate)	0.277	0.0556	#NUM!	HMGCS2
Tec Kinase Signaling	0.277	0.0252	1.414	CD3D,CD3E,CD3G,FGR,ITGAL,ITGAX,ITK,JAK3,LCK,PAK3,PIK3C2G,PIK3R5,PRKCQ,TRBC1
Melanocyte Development and Pigmentation Signaling	0.272	0.0319	#NUM!	PIK3C2G,PIK3R5,RPS6KA6
Non-Small Cell Lung Cancer Signaling	0.272	0.0319	#NUM!	EGF,PIK3C2G,PIK3R5
Oxidative Ethanol Degradation III	0.272	0.0364	#NUM!	ALDH3A2,CYP2J2
Granzyme A Signaling	0.272	0.0526	#NUM!	GZMA
Purine Nucleotides Degradation II (Aerobic)	0.272	0.0526	#NUM!	XDH
DNA damage-induced 14-3-3σ Signaling	0.272	0.0526	#NUM!	CCNB1
Chondroitin Sulfate Biosynthesis	0.268	0.0357	#NUM!	HS3ST3A1,HS3ST6
GADD45 Signaling	0.261	0.05	#NUM!	CCNB1
Methylglyoxal Degradation III	0.261	0.05	#NUM!	AKR1B10
Fatty Acid α-oxidation	0.261	0.05	#NUM!	ALDH3A2
Inflammasome pathway	0.261	0.05	#NUM!	AIM2
UVA-Induced MAPK Signaling	0.257	0.0306	#NUM!	PIK3C2G,PIK3R5,RPS6KA6
Signaling by Rho Family GTPases	0.25	0.0261	0.447	CDH26,CDH3,ITGAL,ITGAX,PAK3,PIK3C2G,PIK3R5
Dermatan Sulfate Biosynthesis	0.25	0.0339	#NUM!	HS3ST3A1,HS3ST6
Endometrial Cancer Signaling	0.246	0.0333	#NUM!	PIK3C2G,PIK3R5
Hereditary Breast Cancer Signaling	0.246	0.0282	#NUM!	BLM,CCNB1,PIK3C2G,PIK3R5
PCP pathway	0.246	0.0333	#NUM!	WNT2B,WNT5A
SPINK1 Pancreatic Cancer Pathway	0.246	0.0333	#NUM!	KLK6,MMP12
cAMP-mediated signaling	0.241	0.0262	-0.816	ADRB1,AGTR1,CHRM3,CNGA1,FPR1,RGS18
Melatonin Degradation I	0.24	0.0328	#NUM!	CYP2J2,CYP4F8
Polyamine Regulation in Colon Cancer	0.237	0.0323	#NUM!	MXD1,PPARG
Role of Lipids/Lipid Rafts in the Pathogenesis of Influenza	0.237	0.0435	#NUM!	RSAD2
Mouse Embryonic Stem Cell Pluripotency	0.237	0.0288	#NUM!	JAK3,PIK3C2G,PIK3R5
Ethanol Degradation IV	0.237	0.0435	#NUM!	ALDH3A2
IGF-1 Signaling	0.237	0.0288	#NUM!	PIK3C2G,PIK3R5,SOCS3
G-Protein Coupled Receptor Signaling	0.237	0.0254	#NUM!	ADRB1,AGTR1,CHRM3,FPR1,PIK3C2G,PIK3R5,RGS18
Sumoylation Pathway	0.237	0.0291	#NUM!	AR,ISG20,SNCA
Vitamin-C Transport	0.224	0.0417	#NUM!	SLC2A1
PPARα/RXRα Activation	0.223	0.0259	-1.342	ACADL,ADIPOQ,GPD1,IL18RAP,LPL
Synaptic Long Term Depression	0.223	0.0258	1.342	CACNB4,PLA2G2A,PLA2G4D,PNPLA3,PRKCQ
PXR/RXR Activation	0.223	0.0308	#NUM!	ALDH3A2,HMGCS2
B Cell Receptor Signaling	0.223	0.0258	1	BCL2A1,PIK3C2G,PIK3R5,PRKCQ,PTPRC
Role of JAK family kinases in IL-6-type Cytokine Signaling	0.219	0.04	#NUM!	SOCS3
Glutathione Redox Reactions I	0.219	0.04	#NUM!	MGST1
Relaxin Signaling	0.216	0.0261	1	MMP9,PIK3C2G,PIK3R5,VEGFA
Th17 Activation Pathway	0.216	0.0238	1.89	CCL20,CD3D,CD3E,CD3G,IL12RB1,IL22,IL26,JAK3,RORC,SOCS3,TRBC1
Systemic Lupus Erythematosus Signaling	0.214	0.0234	#NUM!	C7,CD28,CD3D,CD3E,CD3G,CD86,FCGR1B,IL36G,IL37,LCK,PIK3C2G,PIK3R5,PTPRC,TRBC1
ILK Signaling	0.214	0.0253	1	MMP9,PGF,PIK3C2G,PIK3R5,VEGFA
Gap Junction Signaling	0.214	0.0253	#NUM!	ADRB1,EGF,PIK3C2G,PIK3R5,PRKCQ
Estrogen-mediated S-phase Entry	0.214	0.0385	#NUM!	CCNA2
Adrenomedullin signaling pathway	0.213	0.0251	-0.447	IL36G,IL37,PIK3C2G,PIK3R5,PPARG
Prostate Cancer Signaling	0.21	0.0268	#NUM!	AR,PIK3C2G,PIK3R5
Actin Cytoskeleton Signaling	0.209	0.0245	#NUM!	EGF,ITGAL,ITGAX,PAK3,PIK3C2G,PIK3R5
Agrin Interactions at Neuromuscular Junction	0.203	0.0286	#NUM!	ERBB4,PAK3
Sirtuin Signaling Pathway	0.203	0.024	-1.342	ACADL,CXCL8,HMGCS2,NAMPT,PCK1,PPARG,SLC2A1
Phagosome Maturation	0.201	0.0252	#NUM!	ATP6V0A4,CTSC,CTSW,DYNLRB2
Regulation of Actin-based Motility by Rho	0.197	0.0259	#NUM!	ITGAL,ITGAX,PAK3
Role of NFAT in Regulation of the Immune Response	0.197	0.0229	2.887	CD28,CD3D,CD3E,CD3G,CD86,FCGR1B,ITK,LCK,LCP2,PIK3C2G,PIK3R5,PRKCQ,TRBC1
Melatonin Signaling	0.197	0.0278	#NUM!	PRKCQ,RORC
Basal Cell Carcinoma Signaling	0.197	0.0278	#NUM!	WNT2B,WNT5A
Heparan Sulfate Biosynthesis (Late Stages)	0.196	0.0274	#NUM!	HS3ST3A1,HS3ST6
Superpathway of Cholesterol Biosynthesis	0.196	0.0345	#NUM!	HMGCS2
Sonic Hedgehog Signaling	0.196	0.0345	#NUM!	CCNB1
GPCR-Mediated Integration of Enteroendocrine Signaling Exemplified by an L Cell	0.196	0.0274	#NUM!	ADRB1,GAL
NGF Signaling	0.195	0.0254	#NUM!	PIK3C2G,PIK3R5,RPS6KA6
Cholecystokinin/Gastrin-mediated Signaling	0.191	0.0252	#NUM!	IL36G,IL37,PRKCQ
CXCR4 Signaling	0.186	0.024	0	PAK3,PIK3C2G,PIK3R5,PRKCQ
Human Embryonic Stem Cell Pluripotency	0.186	0.0241	#NUM!	PIK3C2G,PIK3R5,WNT2B,WNT5A
GDNF Family Ligand-Receptor Interactions	0.186	0.0263	#NUM!	PIK3C2G,PIK3R5
Gαs Signaling	0.186	0.0248	#NUM!	ADRB1,CHRM3,CNGA1
Neurotrophin/TRK Signaling	0.186	0.0263	#NUM!	PIK3C2G,PIK3R5
Autophagy	0.185	0.0235	0.447	EGF,PIK3C2G,PIK3R5,PRKCQ,VEGFA
Antiproliferative Role of Somatostatin Receptor 2	0.183	0.026	#NUM!	PIK3C2G,PIK3R5
Dopamine Receptor Signaling	0.183	0.026	#NUM!	PPP1R1B,SMOX
PKCθ Signaling in T Lymphocytes	0.182	0.0224	2.53	CACNB4,CD28,CD3D,CD3E,CD3G,CD86,LCK,LCP2,PIK3C2G,PIK3R5,PRKCQ,TRBC1
Role of Wnt/GSK-3β Signaling in the Pathogenesis of Influenza	0.181	0.0256	#NUM!	WNT2B,WNT5A
Toll-like Receptor Signaling	0.181	0.0256	#NUM!	IL36G,IL37
Estrogen-Dependent Breast Cancer Signaling	0.177	0.0253	#NUM!	PIK3C2G,PIK3R5
Ferroptosis Signaling Pathway	0.175	0.0238	#NUM!	ANGPTL4,TF,WWTR1
Heparan Sulfate Biosynthesis	0.173	0.025	#NUM!	HS3ST3A1,HS3ST6
Pyrimidine Ribonucleotides Interconversion	0.172	0.0294	#NUM!	PCK1
Cardiac β-adrenergic Signaling	0.172	0.023	#NUM!	ADRB1,CACNB4,PLN,PPP1R1A
G Beta Gamma Signaling	0.166	0.0233	#NUM!	CACNB4,HBEGF,PRKCQ
Regulation of eIF4 and p70S6K Signaling	0.16	0.0223	#NUM!	ITGAL,ITGAX,PIK3C2G,PIK3R5
Cyclins and Cell Cycle Regulation	0.16	0.0238	#NUM!	CCNA2,CCNB1
Pyrimidine Ribonucleotides De Novo Biosynthesis	0.16	0.0278	#NUM!	PCK1
FGF Signaling	0.16	0.0238	#NUM!	PIK3C2G,PIK3R5
Dopamine-DARPP32 Feedback in cAMP Signaling	0.156	0.0221	#NUM!	CACNB4,KCNJ15,PPP1R1B,PRKCQ
Superpathway of Methionine Degradation	0.156	0.027	#NUM!	CDO1
Apelin Adipocyte Signaling Pathway	0.154	0.0233	#NUM!	MGST1,PLIN1
Regulation Of The Epithelial Mesenchymal Transition In Development Pathway	0.151	0.023	#NUM!	WNT2B,WNT5A
Thyroid Hormone Metabolism II (via Conjugation and/or Degradation)	0.147	0.0256	#NUM!	DIO2
Antigen Presentation Pathway	0.147	0.0256	#NUM!	CIITA
Ceramide Signaling	0.14	0.0222	#NUM!	PIK3C2G,PIK3R5
Mechanisms of Viral Exit from Host Cells	0.137	0.0244	#NUM!	PRKCQ
RANK Signaling in Osteoclasts	0.137	0.022	#NUM!	PIK3C2G,PIK3R5
Intrinsic Prothrombin Activation Pathway	0.131	0.0238	#NUM!	KLK6
Serotonin Receptor Signaling	0.126	0.0233	#NUM!	SMOX
G Protein Signaling Mediated by Tubby	0.121	0.0227	#NUM!	LCK
Synaptic Long Term Potentiation	0	0.0155	#NUM!	PPP1R1A,PRKCQ
Huntington's Disease Signaling	0	0.0178	0	EGF,PIK3C2G,PIK3R5,PRKCQ,SNCA
Mitochondrial Dysfunction	0	0.0118	#NUM!	SNCA,XDH
Tight Junction Signaling	0	0.0112	#NUM!	CLDN23,CLDN8
Role of BRCA1 in DNA Damage Response	0	0.0125	#NUM!	BLM
α-Adrenergic Signaling	0	0.00943	#NUM!	PRKCQ
Activation of IRF by Cytosolic Pattern Recognition Receptors	0	0.0154	#NUM!	ISG15
Role of PKR in Interferon Induction and Antiviral Response	0	0.0147	#NUM!	IL24,IRF1
CCR5 Signaling in Macrophages	0	0.0168	#NUM!	CACNB4,CCL5,CCR5,CD3D,CD3E,CD3G,PRKCQ,TRBC1
Calcium-induced T Lymphocyte Apoptosis	0	0.0137	2.236	CD3D,CD3E,CD3G,LCK,PRKCQ,TRBC1
Cytotoxic T Lymphocyte-mediated Apoptosis of Target Cells	0	0.0124	2	CD3D,CD3E,CD3G,GZMB,TRBC1
Cellular Effects of Sildenafil (Viagra)	0	0.00671	#NUM!	CACNB4
Factors Promoting Cardiogenesis in Vertebrates	0	0.0199	#NUM!	PRKCQ,WNT2B,WNT5A
Semaphorin Signaling in Neurons	0	0.0161	#NUM!	PAK3
Thrombin Signaling	0	0.019	0	EGF,PIK3C2G,PIK3R5,PRKCQ
Cardiac Hypertrophy Signaling	0	0.0155	#NUM!	ADRB1,CACNB4,PIK3C2G,PIK3R5
CDK5 Signaling	0	0.00893	#NUM!	PPP1R1B
Molecular Mechanisms of Cancer	0	0.0202	#NUM!	ITGAL,ITGAX,JAK3,PAK3,PIK3C2G,PIK3R5,PRKCQ,WNT2B,WNT5A
Lipid Antigen Presentation by CD1	0	0.0127	#NUM!	CD1B,CD3D,CD3E,CD3G,TRBC1
Corticotropin Releasing Hormone Signaling	0	0.0201	#NUM!	CACNB4,PRKCQ,VEGFA
Mitotic Roles of Polo-Like Kinase	0	0.0152	#NUM!	CCNB1
GNRH Signaling	0	0.0213	#NUM!	CACNB4,HBEGF,PAK3,PRKCQ
ATM Signaling	0	0.0206	#NUM!	BLM,CCNB1
Androgen Signaling	0	0.0178	#NUM!	AR,CACNB4,PRKCQ
Germ Cell-Sertoli Cell Junction Signaling	0	0.0175	#NUM!	PAK3,PIK3C2G,PIK3R5
Type I Diabetes Mellitus Signaling	0	0.0185	1.633	CD28,CD3D,CD3E,CD3G,CD86,GZMB,IRF1,SOCS3,TRBC1
Small Cell Lung Cancer Signaling	0	0.0208	#NUM!	PIK3C2G,PIK3R5
Allograft Rejection Signaling	0	0.0152	#NUM!	CD28,CD3D,CD3E,CD3G,CD86,GZMB,TRBC1
Autoimmune Thyroid Disease Signaling	0	0.0209	#NUM!	CD28,CD3D,CD3E,CD3G,CD86,GZMB,TG,TRBC1,TSHR
Graft-versus-Host Disease Signaling	0	0.0212	#NUM!	CD28,CD3D,CD3E,CD3G,CD86,GZMB,IL36G,IL37,TRBC1
Chronic Myeloid Leukemia Signaling	0	0.0187	#NUM!	PIK3C2G,PIK3R5
Myc Mediated Apoptosis Signaling	0	0.02	#NUM!	ADRB1
Sphingosine-1-phosphate Signaling	0	0.0169	#NUM!	PIK3C2G,PIK3R5
Cdc42 Signaling	0	0.0145	1.342	CD3D,CD3E,CD3G,ITGAL,ITGAX,ITK,PAK3,TRBC1
EIF2 Signaling	0	0.0134	#NUM!	PIK3C2G,PIK3R5,VEGFA
Retinoic acid Mediated Apoptosis Signaling	0	0.0167	#NUM!	IRF1
RhoA Signaling	0	0.0161	#NUM!	ARHGAP9,EPHA1
Phospholipase C Signaling	0	0.0199	2.449	CD3D,CD3E,CD3G,GPLD1,ITGAL,ITGAX,ITK,LCK,LCP2,PLA2G2A,PLA2G4D,PRKCQ,TRBC1
Altered T Cell and B Cell Signaling in Rheumatoid Arthritis	0	0.0213	#NUM!	CD28,CD3D,CD3E,CD3G,CD86,IL22,IL36G,IL37,SLAMF1,TRBC1
Protein Kinase A Signaling	0	0.0199	-1.134	CDKN3,CNGA1,PLN,PPP1R1B,PRKCQ,PTPN22,PTPN7,PTPRC
Role of NFAT in Cardiac Hypertrophy	0	0.0182	1	CACNB4,PIK3C2G,PIK3R5,PRKCQ
Regulation of IL-2 Expression in Activated and Anergic T Lymphocytes	0	0.0152	2.646	CD28,CD3D,CD3E,CD3G,LCK,PRKCQ,TRBC1
Nur77 Signaling in T Lymphocytes	0	0.0143	2.449	CD28,CD3D,CD3E,CD3G,CD86,PRKCQ,TRBC1
TNFR1 Signaling	0	0.0192	#NUM!	PAK3
Antiproliferative Role of TOB in T Cell Signaling	0	0.0149	-2.236	CCNA2,CD28,CD3D,CD3E,CD3G,TRBC1
OX40 Signaling Pathway	0	0.00875	#NUM!	CD3D,CD3E,CD3G,TRBC1
PI3K Signaling in B Lymphocytes	0	0.014	#NUM!	IL4R,PTPRC
Actin Nucleation by ARP-WASP Complex	0	0.0215	#NUM!	ITGAL,ITGAX
Sertoli Cell-Sertoli Cell Junction Signaling	0	0.0194	#NUM!	CLDN23,CLDN8,ITGAL,ITGAX
Hematopoiesis from Pluripotent Stem Cells	0	0.012	#NUM!	CD3D,CD3E,CD3G,CXCL8,TRBC1
nNOS Signaling in Neurons	0	0.0213	#NUM!	PRKCQ
Ephrin B Signaling	0	0.0139	#NUM!	EPHB1
Netrin Signaling	0	0.0139	#NUM!	CACNB4
Epithelial Adherens Junction Signaling	0	0.00633	#NUM!	EGF
Gαi Signaling	0	0.0145	#NUM!	AGTR1,FPR1
UVC-Induced MAPK Signaling	0	0.0196	#NUM!	PRKCQ
HIPPO signaling	0	0.0118	#NUM!	WWTR1
Unfolded protein response	0	0.0111	#NUM!	PPARG
Wnt/Ca+ pathway	0	0.0156	#NUM!	WNT5A
SAPK/JNK Signaling	0	0.0167	1	CD3D,CD3E,CD3G,LCK,PIK3C2G,PIK3R5,SH2D2A,TRBC1
PTEN Signaling	0	0.02	#NUM!	ITGAL,ITGAX,PIK3R5
Protein Ubiquitination Pathway	0	0.00364	#NUM!	HSPB7
Cell Cycle: G2/M DNA Damage Checkpoint Regulation	0	0.02	#NUM!	CCNB1
GABA Receptor Signaling	0	0.00763	#NUM!	CACNB4
Insulin Receptor Signaling	0	0.0214	#NUM!	PIK3C2G,PIK3R5,SOCS3
Phototransduction Pathway	0	0.0185	#NUM!	CNGA1
Death Receptor Signaling	0	0.0104	#NUM!	HSPB7
TGF-β Signaling	0	0.0104	#NUM!	SERPINE1
Apoptosis Signaling	0	0.0192	#NUM!	BCL2A1,PRKCQ
NF-κB Signaling	0	0.0201	0.378	CD3D,CD3E,CD3G,EGF,IL36G,IL37,LCK,PIK3C2G,PIK3R5,PRKCQ,TRBC1
Hypoxia Signaling in the Cardiovascular System	0	0.0135	#NUM!	VEGFA
GPCR-Mediated Nutrient Sensing in Enteroendocrine Cells	0	0.0172	#NUM!	CACNB4,PRKCQ
Gustation Pathway	0	0.018	#NUM!	CACNB4,P2RY2,P2RY8
Endocannabinoid Neuronal Synapse Pathway	0	0.0068	#NUM!	CACNB4
Endocannabinoid Developing Neuron Pathway	0	0.0163	#NUM!	PIK3C2G,PIK3R5
PFKFB4 Signaling Pathway	0	0.0217	#NUM!	XDH
Systemic Lupus Erythematosus In T Cell Signaling Pathway	0	0.0211	1	CD28,CD3D,CD3E,CD3G,CD86,ICOS,ITGAL,LEP,PIK3C2G,PIK3R5,RORC,SELPLG,TRBC1
Senescence Pathway	0	0.0202	0.447	CACNB4,CCNB1,CXCL8,PIK3C2G,PIK3R5,SERPINE1
Inhibition of ARE-Mediated mRNA Degradation Pathway	0	0.00621	#NUM!	TNFSF8
Necroptosis Signaling Pathway	0	0.0127	#NUM!	PLA2G2A,PLA2G4D
Calcium Signaling	0	0.0139	#NUM!	CACNB4,CASQ2,TNNC1
